# Low additive genetic variation in a trait under selection in domesticated rice

**DOI:** 10.1101/637330

**Authors:** Nicholas G. Karavolias, Anthony J. Greenberg, Luz S. Barrero, Lyza G. Maron, Yuxin Shi, Eliana Monteverde, Miguel A. Piñeros, Susan R. McCouch

## Abstract

Quantitative traits are important targets of both natural and artificial selection. The genetic architecture of these traits and its change during the adaptive process is thus of fundamental interest. The fate of the additive effects of variants underlying a trait receives particular attention because they constitute the genetic variation component that is transferred from parents to offspring and thus governs the response to selection. While estimation of this component of phenotypic variation is challenging, the increasing availability of dense molecular markers puts it within reach. Inbred plant species offer an additional advantage because phenotypes of genetically identical individuals can be measured in replicate. This makes it possible to estimate marker effects separately from the contribution of the genetic background. We focused on root growth in domesticated rice, *Oryza sativa*, under normal and aluminum (Al) stress conditions, a trait under recent selection because it correlates with survival under drought. A dense single nucleotide polymorphism (SNP) map is available for all accessions studied. Taking advantage of this map and a set of Bayesian models, we assessed additive marker effects. While total genetic variation accounted for a large proportion of phenotypic variance, marker effects contributed little information, particularly in the Al-tolerant *tropical japonica* population of rice. We were unable to identify any loci associated with root growth in this population. Models estimating the aggregate effects of all measured genotypes likewise produced low estimates of marker heritability and were unable to predict total genetic values accurately. Our results support the long-standing conjecture that additive genetic variation is depleted in traits under selection. We further provide evidence that this depletion is due to the prevalence of low-frequency alleles that underlie the trait.
