## Supplemental methods and scripts for "Low additive genetic variation in a trait under selection in domesticated rice": longest_total_control.tsv

ID	RDP2_names	HDRA	Total.Selected.Root.Length	Total.Root.Length
304	25	1ce7093b.0	16.65	173.64
223	25	1ce7093b.0	17.65	187.19
323	25	1ce7093b.0	18.2	186.2
265	25	1ce7093b.0	18.77	155.88
212	25	1ce7093b.0	19.64	183.88
220	25	1ce7093b.0	20.62	174.23
287	25	1ce7093b.0	20.65	158.19
307	25	1ce7093b.0	23.94	154.71
564	07	e37be9e5.0	18.66	37.55
425	07	e37be9e5.0	20.37	54.36
687	07	e37be9e5.0	20.58	60.66
593	07	e37be9e5.0	22.06	70.82
633	07	e37be9e5.0	22.56	98.39
491	07	e37be9e5.0	22.62	97.46
471	07	e37be9e5.0	23.08	69.27
462	07	e37be9e5.0	24.08	94.63
273	70	efbb93de.0	22.38	89.22
296	70	efbb93de.0	24.83	149.15
231	70	efbb93de.0	25.6	171.19
269	70	efbb93de.0	26.67	182.55
320	70	efbb93de.0	26.87	204.71
295	70	efbb93de.0	27.62	169.97
316	70	efbb93de.0	27.7	131.57
262	70	efbb93de.0	28.4	184.82
268	89	897c5eef.0	21.26	98.8
251	89	897c5eef.0	22.18	103.29
243	89	897c5eef.0	22.23	153.37
315	89	897c5eef.0	22.72	175.29
314	89	897c5eef.0	22.87	120.52
241	89	897c5eef.0	23.52	140.42
340	89	897c5eef.0	24.03	126.32
257	89	897c5eef.0	27.13	184.09
275	92	5df8f871.0	20.31	164.34
266	92	5df8f871.0	22.39	174.3
279	92	5df8f871.0	23.4	108.03
280	92	5df8f871.0	23.45	189.2
230	92	5df8f871.0	24.19	195.87
277	92	5df8f871.0	24.22	223.51
312	92	5df8f871.0	25.83	185.35
239	92	5df8f871.0	26.53	220.32
284	96	32a6808e.0	21.61	132.1
337	96	32a6808e.0	23	178.76
255	96	32a6808e.0	23.68	159.3
281	96	32a6808e.0	25.25	189.01
317	96	32a6808e.0	25.63	161.7
242	96	32a6808e.0	25.75	177.23
291	96	32a6808e.0	26.33	160.73
259	96	32a6808e.0	NA	137.4
213	101	9f782e9e.0	19.74	79.6
285	101	9f782e9e.0	20.6	112.33
217	101	9f782e9e.0	24.26	138.87
326	101	9f782e9e.0	24.6	119.14
272	101	9f782e9e.0	24.83	126.95
319	101	9f782e9e.0	25.21	158.69
299	101	9f782e9e.0	25.82	126
225	101	9f782e9e.0	25.91	117.4
404	107	7b7a0d82.0	19.17	97
547	107	7b7a0d82.0	19.26	127.65
368	107	7b7a0d82.0	19.56	174.87
541	107	7b7a0d82.0	20.06	107.78
683	107	7b7a0d82.0	20.52	140.26
414	107	7b7a0d82.0	21.01	134.78
344	107	7b7a0d82.0	21.87	144.92
566	107	7b7a0d82.0	22.12	162.46
293	108	e3b049a9.0	18.92	119.89
270	108	e3b049a9.0	19.55	137.39
234	108	e3b049a9.0	20.99	133.35
222	108	e3b049a9.0	21.87	137.71
329	108	e3b049a9.0	21.95	146.35
310	108	e3b049a9.0	22.03	139.46
288	108	e3b049a9.0	22.75	142.38
322	108	e3b049a9.0	24.09	173.1
521	116	6cedf6aa.0	13.1	155.12
458	116	6cedf6aa.0	17.48	140.12
619	116	6cedf6aa.0	18.06	97.19
501	116	6cedf6aa.0	18.3	149.36
441	116	6cedf6aa.0	NA	NA
552	116	6cedf6aa.0	NA	NA
580	116	6cedf6aa.0	NA	NA
620	116	6cedf6aa.0	NA	NA
492	117	5b144b9c.0	13.49	73.16
407	117	5b144b9c.0	14.01	131.85
415	117	5b144b9c.0	15.79	78.12
641	117	5b144b9c.0	15.81	106.66
591	117	5b144b9c.0	16.17	110.59
651	117	5b144b9c.0	16.39	105.52
597	117	5b144b9c.0	17.23	92.09
601	117	5b144b9c.0	17.45	103.01
616	120	8e6220e5.0	11.12	106.99
351	120	8e6220e5.0	11.71	151.47
386	120	8e6220e5.0	12.35	127.95
588	120	8e6220e5.0	12.96	117
602	120	8e6220e5.0	13.43	134.93
665	120	8e6220e5.0	13.45	142.13
657	120	8e6220e5.0	13.58	162.52
417	120	8e6220e5.0	14.52	91.95
292	122	b6dc1bcc.0	23.7	189.71
211	122	b6dc1bcc.0	23.76	174.43
311	122	b6dc1bcc.0	25.5	152.07
254	122	b6dc1bcc.0	26.22	195.02
318	122	b6dc1bcc.0	26.3	194.96
263	122	b6dc1bcc.0	27.46	209.8
308	122	b6dc1bcc.0	27.74	193.69
324	122	b6dc1bcc.0	29.19	265.13
240	127	b403e79f.0	15.64	110.99
332	127	b403e79f.0	16.95	127.98
321	127	b403e79f.0	17.16	122.09
258	127	b403e79f.0	17.73	116
341	127	b403e79f.0	17.83	108.09
215	127	b403e79f.0	17.84	122.92
249	127	b403e79f.0	17.84	111.35
238	127	85551f9c.0	20.55	153.06
661	140	85551f9c.0	11.54	33.61
423	140	85551f9c.0	14.96	61.15
592	140	85551f9c.0	15.62	61.64
384	140	85551f9c.0	17.9	83.95
439	140	85551f9c.0	18.06	84.13
363	140	85551f9c.0	18.7	90.21
449	140	85551f9c.0	19.01	99.5
464	140	48b4f132.0	19.74	82.36
585	147	48b4f132.0	13.66	60.54
533	147	48b4f132.0	13.92	60.75
490	147	48b4f132.0	14.31	71.02
429	147	48b4f132.0	14.56	63.86
550	147	48b4f132.0	14.76	80.61
635	147	48b4f132.0	14.85	42.15
366	147	48b4f132.0	15.41	60.21
416	147	ed1beb9e.0	15.72	67.55
551	148	ed1beb9e.0	7.84	54.63
403	148	ed1beb9e.0	10.28	58.98
664	148	ed1beb9e.0	10.73	53.67
353	148	ed1beb9e.0	12.26	47.59
660	148	ed1beb9e.0	12.9	48.34
636	148	ed1beb9e.0	13.27	50.98
561	148	ed1beb9e.0	14.48	60.27
399	148	d56e98bc.0	NA	NA
506	149	d56e98bc.0	17.34	103.15
507	149	d56e98bc.0	17.79	121.84
446	149	d56e98bc.0	18.31	130.57
549	149	d56e98bc.0	18.92	116.05
485	149	d56e98bc.0	19.81	103.99
455	149	d56e98bc.0	20.11	117.74
684	149	d56e98bc.0	20.71	111.93
463	149	128dd425.0	22.45	128.03
400	150	128dd425.0	10.38	98.52
413	150	128dd425.0	14.08	82.18
376	150	128dd425.0	15.38	78.52
688	150	128dd425.0	16.7	93.15
510	150	128dd425.0	17.12	81.19
483	150	128dd425.0	17.14	115.23
523	150	128dd425.0	17.45	80.5
632	150	128dd425.0	17.9	93.74
331	164	72497775.0	19.71	120.54
325	164	72497775.0	21.3	169.9
229	164	72497775.0	22.29	108.88
226	164	72497775.0	23.65	131.1
334	164	72497775.0	24.23	150.85
252	164	72497775.0	24.71	115.32
309	164	72497775.0	25.52	135.79
328	164	72497775.0	28.13	152.12
216	165	9b2223bb.0	14.49	98.17
224	165	9b2223bb.0	15.49	96.63
342	165	9b2223bb.0	15.78	86.53
219	165	9b2223bb.0	16.24	95.84
253	165	9b2223bb.0	16.56	102.56
237	165	9b2223bb.0	17.68	112.25
339	165	9b2223bb.0	20.86	108.72
264	165	9b2223bb.0	22.66	113.44
678	167	8e941960.0	17.59	53.2
578	167	8e941960.0	19.59	72.11
600	167	8e941960.0	20.09	88.56
577	167	8e941960.0	20.86	84.86
666	167	8e941960.0	22.1	99.93
364	167	8e941960.0	22.72	122.8
655	167	8e941960.0	23.27	134.03
465	167	8e941960.0	NA	NA
511	174	08de34ee.0	15.82	72.7
518	174	08de34ee.0	17.4	80.6
409	174	08de34ee.0	17.8	128.91
534	174	08de34ee.0	18.64	126.75
658	174	08de34ee.0	18.82	130.7
627	174	08de34ee.0	18.87	141.52
467	174	08de34ee.0	19.1	113.26
565	174	08de34ee.0	21.99	113.92
343	176	8cfa8fb2.0	23.47	70.23
300	176	8cfa8fb2.0	25.28	77.21
335	176	8cfa8fb2.0	30.59	135.18
278	176	8cfa8fb2.0	30.73	132.82
282	176	8cfa8fb2.0	30.81	114.08
228	176	8cfa8fb2.0	31.4	144.17
333	176	8cfa8fb2.0	33.16	162.47
250	176	8cfa8fb2.0	36.47	185.76
430	179	5505a767.0	15.16	92.86
392	179	5505a767.0	15.63	76.43
475	179	5505a767.0	15.8	97.67
535	179	5505a767.0	16.17	99.41
539	179	5505a767.0	16.41	110.97
670	179	5505a767.0	18.27	103.58
445	179	5505a767.0	18.94	99.67
609	179	5505a767.0	19.36	116.32
383	183	c08a5ea2.0	13.5	147.99
531	183	c08a5ea2.0	13.71	130.6
644	183	c08a5ea2.0	13.8	154.45
379	183	c08a5ea2.0	14.24	137.92
505	183	c08a5ea2.0	14.24	139.94
528	183	c08a5ea2.0	14.52	149.29
401	183	c08a5ea2.0	14.56	155.76
388	183	c08a5ea2.0	15.12	144.83
419	187	60e142c3.0	15.99	76.3
522	187	60e142c3.0	16.21	68.94
610	187	60e142c3.0	16.46	67.36
396	187	60e142c3.0	16.92	78.86
579	187	60e142c3.0	17.5	45.4
355	187	60e142c3.0	17.6	58.47
667	187	60e142c3.0	17.98	65.44
382	187	60e142c3.0	18.54	101.18
411	188	bf18cbae.0	10.29	79.45
617	188	bf18cbae.0	10.56	90.84
456	188	bf18cbae.0	11.36	65.81
527	188	bf18cbae.0	12.6	92.38
347	188	bf18cbae.0	12.83	133.2
575	188	bf18cbae.0	13.14	89.83
638	188	bf18cbae.0	13.16	95.74
594	188	bf18cbae.0	14.07	101.32
512	193	5632be21.0	9.35	44.63
374	193	5632be21.0	10.71	93.76
613	193	5632be21.0	12.81	71.01
650	193	5632be21.0	13.25	98.01
542	193	5632be21.0	15.24	112.19
548	193	5632be21.0	15.9	121.98
367	193	5632be21.0	19.09	174.58
373	193	5632be21.0	NA	NA
436	196	bd119a75.0	15.41	97.55
486	196	bd119a75.0	16.43	148.11
587	196	bd119a75.0	18.59	131.89
586	196	bd119a75.0	18.72	117.72
648	196	bd119a75.0	19.05	121.07
372	196	bd119a75.0	NA	NA
434	196	bd119a75.0	NA	NA
435	196	bd119a75.0	NA	NA
461	199	958ed737.0	12.61	141.78
360	199	958ed737.0	13.13	100.33
398	199	958ed737.0	13.17	94.58
502	199	958ed737.0	13.86	109.23
628	199	958ed737.0	13.98	145.36
426	199	958ed737.0	14	94.23
438	199	958ed737.0	14.4	91.3
503	199	958ed737.0	15.82	148.92
214	201	263f2baf.0	16.98	72.05
246	201	263f2baf.0	18.5	153.55
245	201	263f2baf.0	18.63	158.89
286	201	263f2baf.0	19.29	122.92
338	201	263f2baf.0	21.51	129.36
297	201	263f2baf.0	21.54	130.73
247	201	263f2baf.0	22.52	204.73
330	201	263f2baf.0	22.6	156.33
631	202	ccdc6d39.0	12.64	137.35
563	202	ccdc6d39.0	13.73	123.31
668	202	ccdc6d39.0	14.65	117.67
497	202	ccdc6d39.0	14.66	140.62
689	202	ccdc6d39.0	14.91	131.1
412	202	ccdc6d39.0	15.42	54.11
371	202	ccdc6d39.0	16.94	130.9
649	202	ccdc6d39.0	18.42	131.72
267	212	330798b4.0	16.05	159.63
218	212	330798b4.0	16.41	143.99
260	212	330798b4.0	16.71	154.88
302	212	330798b4.0	17.25	142.02
301	212	330798b4.0	19.27	185.49
313	212	330798b4.0	20.39	146.09
283	212	330798b4.0	20.85	156.93
306	212	330798b4.0	22.08	178.62
256	214	34df4fca.0	19.49	94.07
235	214	34df4fca.0	19.91	133.34
248	214	34df4fca.0	20.08	133.54
294	214	34df4fca.0	20.08	116.28
274	214	34df4fca.0	21.57	120.59
221	214	34df4fca.0	21.63	135.56
244	214	34df4fca.0	22.01	117.55
236	214	34df4fca.0	22.07	148.01
693	215	fed1dbae.0	13.54	118.16
686	215	fed1dbae.0	14.97	159.1
478	215	fed1dbae.0	15.76	128.14
695	215	fed1dbae.0	15.99	93.87
460	215	fed1dbae.0	16.02	170.99
508	215	fed1dbae.0	17.57	176.48
570	215	fed1dbae.0	17.66	173.07
606	215	fed1dbae.0	NA	NA
595	22	52c6e2ba.0	7.17	143.03
559	22	52c6e2ba.0	12.29	138.73
634	22	52c6e2ba.0	14	143.5
673	22	52c6e2ba.0	14.01	124.46
596	22	52c6e2ba.0	14.81	120.04
642	22	52c6e2ba.0	14.82	153.13
680	22	52c6e2ba.0	15.4	138.47
459	22	52c6e2ba.0	16.24	175.96
614	223	f73fa9e9.0	11.01	128.03
624	223	f73fa9e9.0	11.91	101.21
385	223	f73fa9e9.0	12.39	99.02
540	223	f73fa9e9.0	12.84	105.8
488	223	f73fa9e9.0	12.95	118.31
568	223	f73fa9e9.0	13.2	128.48
663	223	f73fa9e9.0	14.39	160.27
637	223	f73fa9e9.0	14.76	137.64
498	226	536afc14.0	10.03	77.72
494	226	536afc14.0	15.14	70.85
672	226	536afc14.0	17.41	109.66
525	226	536afc14.0	18.1	124.81
605	226	536afc14.0	18.8	123.53
530	226	536afc14.0	19.05	157.05
370	226	536afc14.0	19.11	118.52
626	226	536afc14.0	20.44	137.82
519	23	7741d7c1.0	11.06	106.51
444	23	7741d7c1.0	14.01	49.42
618	23	7741d7c1.0	15.67	127.51
639	23	7741d7c1.0	16.46	86.14
496	23	7741d7c1.0	16.62	106.65
546	23	7741d7c1.0	16.75	107.69
630	23	7741d7c1.0	17.18	102.22
553	23	7741d7c1.0	NA	116.51
276	238	9b36ce98.0	16.03	147.88
303	238	9b36ce98.0	16.85	148.52
271	238	9b36ce98.0	17.52	138.43
227	238	9b36ce98.0	18.52	157.43
336	238	9b36ce98.0	19.78	133.06
289	238	9b36ce98.0	20.01	146.96
305	238	9b36ce98.0	21.1	133.99
327	238	9b36ce98.0	21.4	144.42
261	239	523d5ec4.0	23.75	219.3
69	239	523d5ec4.0	25	167.3
298	239	523d5ec4.0	25.36	202.95
50	239	523d5ec4.0	25.49	156.4
232	239	523d5ec4.0	25.88	189.49
290	239	523d5ec4.0	25.92	143.04
175	239	523d5ec4.0	28.29	173.96
233	239	523d5ec4.0	28.34	196.54
694	24	e074229f.0	15.17	63.58
554	24	e074229f.0	17.62	126.11
556	24	e074229f.0	17.62	102.57
504	24	e074229f.0	18.25	104.65
514	24	e074229f.0	18.46	131.23
350	24	e074229f.0	19.15	136.58
405	24	e074229f.0	NA	NA
473	24	e074229f.0	NA	NA
625	240	6f263bd1.0	15.2	111.34
623	240	6f263bd1.0	15.62	99.17
447	240	6f263bd1.0	16.55	95.1
640	240	6f263bd1.0	16.73	115.9
571	240	6f263bd1.0	18.11	109.39
432	240	6f263bd1.0	18.13	134.75
480	240	6f263bd1.0	18.19	117.81
659	240	6f263bd1.0	19.69	144.8
356	242	b21f7528.0	12.88	108.09
352	242	b21f7528.0	14.79	124.56
574	242	b21f7528.0	14.93	96.24
562	242	b21f7528.0	17.91	155.81
482	242	b21f7528.0	18.04	122.67
656	242	b21f7528.0	18.43	110.63
358	242	b21f7528.0	NA	NA
654	242	b21f7528.0	NA	NA
42	251	f25ad349.0	17.49	119.44
189	251	f25ad349.0	18.48	105.01
14	251	f25ad349.0	20.33	122.21
108	251	f25ad349.0	20.41	110.7
93	251	f25ad349.0	20.73	120.76
46	251	f25ad349.0	21.07	126.75
110	251	f25ad349.0	21.15	157.45
121	251	f25ad349.0	21.48	127.02
44	258	60c362f1.0	25.31	95.32
96	258	60c362f1.0	28.73	132.77
190	258	60c362f1.0	28.96	139.91
207	258	60c362f1.0	29.06	129.62
147	258	60c362f1.0	31.17	139.31
118	258	60c362f1.0	31.42	145.49
173	258	60c362f1.0	31.54	187.45
125	258	60c362f1.0	31.8	176.69
676	27	1956dd3f.0	18.47	155.21
393	27	1956dd3f.0	19.03	111.55
589	27	1956dd3f.0	20.94	142.41
365	27	1956dd3f.0	21	68.09
669	27	1956dd3f.0	21.81	158.29
440	27	1956dd3f.0	22.03	101.65
354	27	1956dd3f.0	23.63	149.03
431	27	1956dd3f.0	24.22	187.66
185	273	493f2b7e.0	16.81	130.32
18	273	493f2b7e.0	18.69	150.46
152	273	493f2b7e.0	19.06	228.26
145	273	493f2b7e.0	19.37	173.84
79	273	493f2b7e.0	20.38	131.7
99	273	493f2b7e.0	22.67	186.54
49	273	493f2b7e.0	23.31	139.44
201	273	493f2b7e.0	23.32	189.69
174	286	044639de.0	10.94	144.62
149	286	044639de.0	11.46	98.65
31	286	044639de.0	14.47	168.24
20	286	044639de.0	14.86	196.64
34	286	044639de.0	15.67	157.69
198	286	044639de.0	15.94	147.55
85	286	044639de.0	15.96	126.7
62	286	044639de.0	16.01	154.78
37	309	a0a3d697.0	15.32	152.69
119	309	a0a3d697.0	23.3	188.51
45	309	a0a3d697.0	23.69	156.21
84	309	a0a3d697.0	25.11	156.74
114	309	a0a3d697.0	25.25	176.93
39	309	a0a3d697.0	26.11	150.03
82	309	a0a3d697.0	26.4	184.06
188	309	a0a3d697.0	26.52	175.44
75	310	fbae20bd.0	25.71	138
41	310	fbae20bd.0	26.5	159.25
170	310	fbae20bd.0	26.87	121.96
87	310	fbae20bd.0	27.6	159.8
160	310	fbae20bd.0	28.99	191.28
132	310	fbae20bd.0	29.41	158.27
23	310	fbae20bd.0	29.68	170.34
57	310	fbae20bd.0	29.92	180.31
195	342	ac7a352c.0	21.59	123.37
155	342	ac7a352c.0	22.36	155.47
126	342	ac7a352c.0	22.97	128.38
15	342	ac7a352c.0	23.88	143.22
162	342	ac7a352c.0	23.96	141.2
80	342	ac7a352c.0	24.79	110.26
150	342	ac7a352c.0	24.82	156.34
77	342	ac7a352c.0	24.97	195.54
13	350	8adbe877.0	27.1	129.26
100	350	8adbe877.0	28.17	137.09
64	350	8adbe877.0	28.48	149.77
131	350	8adbe877.0	28.93	164.4
59	350	8adbe877.0	30.59	208.49
71	350	8adbe877.0	31.61	158.51
81	350	8adbe877.0	31.64	188.61
104	350	8adbe877.0	33.86	205.06
599	352	3f0623af.0	17.28	157.3
348	352	3f0623af.0	17.83	174.87
622	352	3f0623af.0	18.37	170.29
427	352	3f0623af.0	18.64	147.43
375	352	3f0623af.0	19.18	181.2
555	352	3f0623af.0	20.24	153.13
524	352	3f0623af.0	20.27	160.65
567	352	3f0623af.0	20.56	190.15
161	358	0764178c.0	9.69	68.05
61	358	0764178c.0	20.62	81.56
74	358	0764178c.0	22.29	83.48
95	358	0764178c.0	22.9	95.58
142	358	0764178c.0	24.71	93.21
73	358	0764178c.0	25.14	120.68
24	358	0764178c.0	25.61	132.98
58	358	0764178c.0	28.08	136.34
206	362	cbba6af5.0	14.93	153.56
168	362	cbba6af5.0	15.24	192.84
54	362	cbba6af5.0	16.97	142.56
191	362	cbba6af5.0	17.42	181.71
27	362	cbba6af5.0	20.27	112.11
205	362	cbba6af5.0	22.31	218.56
60	362	cbba6af5.0	22.8	127.58
35	362	cbba6af5.0	23.14	167.43
612	37	69527f35.0	13.93	35.61
515	37	69527f35.0	15.8	56.21
395	37	69527f35.0	16.21	64.3
653	37	69527f35.0	16.74	50.86
558	37	69527f35.0	18.1	98.65
378	37	69527f35.0	18.16	91.67
544	37	69527f35.0	18.49	83.54
408	37	69527f35.0	18.63	87.81
120	377	2779bba9.0	17.44	159.18
135	377	2779bba9.0	18.26	133.87
30	377	2779bba9.0	18.99	167.26
103	377	2779bba9.0	19.13	174.54
56	377	2779bba9.0	20.47	122.64
146	377	2779bba9.0	21.6	161.68
209	377	2779bba9.0	21.92	117.32
65	377	2779bba9.0	24.17	141.74
484	379	626cd18d.0	11.66	108.23
692	379	626cd18d.0	12.32	69.26
590	379	626cd18d.0	12.4	115.09
437	379	626cd18d.0	12.43	65.69
611	379	626cd18d.0	13.14	114.26
691	379	626cd18d.0	13.66	98.51
453	379	626cd18d.0	14.36	142.62
402	379	626cd18d.0	NA	NA
140	381	77f6728e.0	19.93	135.07
151	381	77f6728e.0	22.69	140.14
55	381	77f6728e.0	23.12	177.07
134	381	77f6728e.0	23.12	160.44
202	381	77f6728e.0	23.63	153.62
141	381	77f6728e.0	24.29	182.95
128	381	77f6728e.0	25.51	156
38	381	77f6728e.0	26.44	168.72
122	384	9764b3c8.0	24.41	123.12
40	384	9764b3c8.0	24.66	161.82
26	384	9764b3c8.0	24.84	143.9
172	384	9764b3c8.0	26.31	214.99
86	384	9764b3c8.0	26.41	161.21
48	384	9764b3c8.0	27.95	173.63
167	384	9764b3c8.0	28.08	172.27
43	384	9764b3c8.0	30.26	191.15
645	386	4f4f777a.0	15.16	50.59
410	386	4f4f777a.0	16.14	105.62
359	386	4f4f777a.0	16.98	112.05
615	386	4f4f777a.0	17.11	102.07
406	386	4f4f777a.0	17.14	118.17
487	386	4f4f777a.0	17.55	104.79
685	386	4f4f777a.0	18.1	132.07
466	386	4f4f777a.0	18.28	126.21
105	389	7126c359.0	10.87	51
16	389	7126c359.0	12.56	86.65
208	389	7126c359.0	12.79	77.5
148	389	7126c359.0	17.55	118
179	389	7126c359.0	24.13	108.04
90	389	7126c359.0	25.23	115.06
194	389	7126c359.0	28.41	128.29
28	389	7126c359.0	30.53	129.34
101	391	180a155f.0	8.76	101.73
171	391	180a155f.0	21.88	72.37
17	391	180a155f.0	23.23	123.84
144	391	180a155f.0	23.4	90.96
143	391	180a155f.0	25.52	138.93
187	391	180a155f.0	25.66	166.15
184	391	180a155f.0	25.78	149.94
197	391	180a155f.0	26.14	167.71
47	392	c4a397e5.0	23.06	94.84
52	392	c4a397e5.0	23.57	145.15
111	392	c4a397e5.0	23.57	129.34
166	392	c4a397e5.0	25.03	138.7
136	392	c4a397e5.0	26.08	153.08
83	392	c4a397e5.0	27.92	135.35
158	392	c4a397e5.0	28.1	157.38
662	395	ffde60f9.0	14.94	138.78
479	395	ffde60f9.0	15.8	150.43
451	395	ffde60f9.0	16.76	58.92
381	395	ffde60f9.0	16.8	153.82
454	395	ffde60f9.0	16.81	122.17
581	395	ffde60f9.0	17.37	78.44
397	395	ffde60f9.0	17.85	159.71
621	395	ffde60f9.0	20.78	128.08
186	396	1eb5d579.0	10.95	58.05
94	396	1eb5d579.0	11.11	85.54
66	396	1eb5d579.0	11.13	87.34
193	396	1eb5d579.0	11.54	87.09
107	396	1eb5d579.0	16.86	108.34
178	396	1eb5d579.0	18.13	118.15
88	396	1eb5d579.0	18.52	119.55
127	396	1eb5d579.0	19.24	134.03
418	397	45d3c920.0	12.01	88.28
643	397	45d3c920.0	12.15	78.56
428	397	45d3c920.0	12.18	82.14
536	397	45d3c920.0	12.41	59.19
598	397	45d3c920.0	13.71	40.35
573	397	45d3c920.0	14.44	45.25
647	397	45d3c920.0	14.5	98.14
387	397	45d3c920.0	15.22	72.12
369	399	12a175c1.0	12.25	103.99
377	399	12a175c1.0	13.86	110.61
681	399	12a175c1.0	14.03	56.71
468	399	12a175c1.0	16.02	62.56
545	399	12a175c1.0	16.08	91.7
472	399	12a175c1.0	16.51	96.27
391	399	12a175c1.0	17.3	70.78
380	399	12a175c1.0	18.64	102.05
557	54	06334433.0	8.3	120.83
389	54	06334433.0	9.59	88.99
537	54	06334433.0	10.4	90.7
576	54	06334433.0	10.67	127.3
516	54	06334433.0	11.5	132.6
690	54	06334433.0	17.42	170.28
489	54	06334433.0	20.36	162.05
569	54	06334433.0	20.93	111.97
139	619	f7e71b48.0	17.51	73.48
92	619	f7e71b48.0	18.39	98.19
177	619	f7e71b48.0	18.68	93.92
76	619	f7e71b48.0	18.69	104.9
78	619	f7e71b48.0	18.75	74.92
181	619	f7e71b48.0	18.92	80.77
196	619	f7e71b48.0	19.33	111
199	619	f7e71b48.0	19.49	105.7
133	621	b4d6e1d7.0	18.37	121.33
51	621	b4d6e1d7.0	18.71	91.98
164	621	b4d6e1d7.0	21.23	93.99
200	621	b4d6e1d7.0	21.36	109.11
137	621	b4d6e1d7.0	21.77	109.25
68	621	b4d6e1d7.0	21.91	114.36
98	621	b4d6e1d7.0	23.45	149.75
53	621	b4d6e1d7.0	NA	NA
97	628	3995b6ff.0	10.42	187.36
153	628	3995b6ff.0	12.34	183.23
19	628	3995b6ff.0	21.01	90.65
159	628	3995b6ff.0	24.58	162.07
70	628	3995b6ff.0	26.16	167.66
157	628	3995b6ff.0	26.53	157.59
182	628	3995b6ff.0	27.13	156.96
72	628	3995b6ff.0	NA	NA
420	630	76db905a.0	7.19	73.94
513	630	76db905a.0	16.11	57.33
477	630	76db905a.0	16.74	46.04
424	630	76db905a.0	17.06	50.25
629	630	76db905a.0	17.36	40.28
442	630	76db905a.0	17.44	56.66
607	630	76db905a.0	17.85	71.04
603	630	76db905a.0	18.06	82.19
124	632	77522873.0	12.84	126.6
89	632	77522873.0	15.81	133.63
9	632	77522873.0	16.79	70.08
109	632	77522873.0	17.2	127.28
91	632	77522873.0	17.48	106.1
123	632	77522873.0	19.66	82.69
203	632	77522873.0	20.64	104.84
163	632	77522873.0	20.73	103.11
390	635	f3d9c979.0	18.14	82.35
652	635	f3d9c979.0	18.39	93.79
500	635	f3d9c979.0	19.32	65.29
604	635	f3d9c979.0	20.66	77.31
509	635	f3d9c979.0	20.99	102.93
675	635	f3d9c979.0	21.99	120.25
422	635	f3d9c979.0	22.18	116.66
448	635	f3d9c979.0	NA	NA
117	638	ad1a9c05.0	23.19	167.58
22	638	ad1a9c05.0	23.56	161.16
33	638	ad1a9c05.0	25.42	161.87
115	638	ad1a9c05.0	25.85	173.22
154	638	ad1a9c05.0	27.79	180.99
32	638	ad1a9c05.0	28.26	172.02
63	638	ad1a9c05.0	28.62	183.9
210	638	ad1a9c05.0	28.97	201.88
532	69	c14c4e03.0	16.81	106.31
495	69	c14c4e03.0	16.85	67.86
450	69	c14c4e03.0	17.86	124.95
608	69	c14c4e03.0	18.35	103.1
421	69	c14c4e03.0	18.53	95.15
469	69	c14c4e03.0	21.23	140.31
499	69	c14c4e03.0	NA	NA
582	69	c14c4e03.0	NA	NA
349	75	b0816082.0	7.17	116.46
674	75	b0816082.0	15.14	103.75
470	75	b0816082.0	15.32	99.07
520	75	b0816082.0	16.78	100.26
543	75	b0816082.0	17.39	138.18
345	75	b0816082.0	17.65	133.59
671	75	b0816082.0	18.02	182.01
584	75	b0816082.0	18.46	134.6
493	770	841bcf9a.0	16.69	132.14
572	770	841bcf9a.0	17.71	130.66
560	770	841bcf9a.0	19.13	138.11
583	770	841bcf9a.0	20.75	138.45
517	770	841bcf9a.0	21.19	147.86
457	770	841bcf9a.0	NA	NA
529	770	841bcf9a.0	NA	NA
679	770	841bcf9a.0	NA	NA
538	98	6ab77e3e.0	12.95	47.99
361	98	6ab77e3e.0	13	60.45
682	98	6ab77e3e.0	13.56	50.42
433	98	6ab77e3e.0	14.58	71.26
362	98	6ab77e3e.0	15.79	95.82
443	98	6ab77e3e.0	15.79	63.51
677	98	6ab77e3e.0	16.65	84.66
394	98	6ab77e3e.0	17.52	81.2
116	AZU	f3d9c979.0	18.74	86.38
204	AZU	f3d9c979.0	20.78	129.3
130	AZU	f3d9c979.0	21.83	69.46
102	AZU	f3d9c979.0	22.27	131.42
112	AZU	f3d9c979.0	22.77	109.66
12	AZU	f3d9c979.0	24.72	146.66
11	AZU	f3d9c979.0	24.91	157.01
10	AZU	f3d9c979.0	25.82	163.33
474	IR6	85240e22.0	11.92	71.27
452	IR6	85240e22.0	11.94	52.08
476	IR6	85240e22.0	12.13	74.35
646	IR6	85240e22.0	12.17	75.88
357	IR6	85240e22.0	12.39	68.28
481	IR6	85240e22.0	12.58	73.23
526	IR6	85240e22.0	13.81	92.15
346	IR6	85240e22.0	14.94	81.66
169	Lim	NA	10.46	53.54
106	Lim	NA	11.07	95.09
29	Lim	NA	11.44	75.57
180	Lim	NA	15.36	127.66
8	Lim	NA	19.09	98.24
138	Lim	NA	20.59	123.78
176	Lim	NA	21.1	78.91
129	Lim	NA	NA	NA
192	Lin	NA	17.5	59.77
113	Lin	NA	22.32	94.11
36	Lin	NA	24.08	110.05
21	Lin	NA	24.52	141.11
156	Lin	NA	26.44	160.19
67	Lin	NA	27.51	121.04
165	Lin	NA	28.05	137
25	Lin	NA	28.81	193.97
3	Lla	NA	12.01	25.37
7	Lla	NA	16.89	74.91
1	Lla	NA	18.25	52.73
5	Lla	NA	19.66	58.87
6	Lla	NA	21.22	74.96
2	Lla	NA	23.36	144.19
183	Lla	NA	24.21	84.03
4	Lla	NA	24.61	138.72
728	019_RDP	028ac805.0	17.73	82.14
751	019_RDP	028ac805.0	18.05	93
727	019_RDP	028ac805.0	18.26	123.87
769	019_RDP	028ac805.0	19.07	117.67
703	019_RDP	028ac805.0	19.5	95.05
796	019_RDP	028ac805.0	19.84	114.9
732	019_RDP	028ac805.0	20.11	115.35
810	019_RDP	028ac805.0	20.22	108.2
753	071_RDP	e30161a0.0	20.05	77.68
725	071_RDP	e30161a0.0	21.31	177.84
749	071_RDP	e30161a0.0	21.61	132.9
717	071_RDP	e30161a0.0	23.54	153.12
706	071_RDP	e30161a0.0	24.23	160.37
815	071_RDP	e30161a0.0	24.54	150.9
780	071_RDP	e30161a0.0	24.61	134.13
813	071_RDP	e30161a0.0	24.63	168.26
713	087_RDP	1e443ba8.0	19.59	88.34
788	087_RDP	1e443ba8.0	21.28	151.38
722	087_RDP	1e443ba8.0	21.72	143.65
800	087_RDP	1e443ba8.0	22.49	133.87
729	087_RDP	1e443ba8.0	23.23	142.64
754	087_RDP	1e443ba8.0	23.94	141.83
781	087_RDP	1e443ba8.0	24.6	141.08
787	087_RDP	1e443ba8.0	NA	NA
790	098_RDP	e4833157.0	19.31	70.22
791	098_RDP	e4833157.0	20.06	100.17
718	098_RDP	e4833157.0	21.37	91.2
740	098_RDP	e4833157.0	21.54	94.19
697	098_RDP	e4833157.0	21.77	105.3
760	098_RDP	e4833157.0	22.44	89.45
708	098_RDP	e4833157.0	23.06	141.29
765	098_RDP	e4833157.0	24.65	126.63
744	103_RDP	3f2a659c.0	20.28	88.43
768	103_RDP	3f2a659c.0	24.03	112.57
822	103_RDP	3f2a659c.0	25.49	146.77
756	103_RDP	3f2a659c.0	27.57	149.22
762	103_RDP	3f2a659c.0	28.45	175.57
731	103_RDP	3f2a659c.0	29.56	127.37
805	103_RDP	3f2a659c.0	29.64	173.96
720	103_RDP	3f2a659c.0	30.54	186.51
806	105_RDP	2a7942f9.0	13.75	71.39
801	105_RDP	2a7942f9.0	15.43	64.88
739	105_RDP	2a7942f9.0	17.44	119.19
793	105_RDP	2a7942f9.0	18.49	110.96
816	105_RDP	2a7942f9.0	19.72	67.95
804	105_RDP	2a7942f9.0	21.98	111.64
808	105_RDP	2a7942f9.0	22.13	87.35
745	105_RDP	2a7942f9.0	22.4	89.14
702	109_RDP	98d19fcb.0	20.67	160.63
823	109_RDP	98d19fcb.0	21.63	170.68
799	109_RDP	98d19fcb.0	22.22	159.13
696	109_RDP	98d19fcb.0	23.03	175.63
704	109_RDP	98d19fcb.0	23.19	150.05
811	109_RDP	98d19fcb.0	24.98	163.95
818	109_RDP	98d19fcb.0	25	165.82
798	109_RDP	98d19fcb.0	25.92	135.06
914	115_RDP	080cb61d.0	14.92	151.39
890	115_RDP	080cb61d.0	16.23	169.45
905	115_RDP	080cb61d.0	16.66	173.51
937	115_RDP	080cb61d.0	17.04	157.07
845	115_RDP	080cb61d.0	17.1	151.01
924	115_RDP	080cb61d.0	17.54	135.77
831	115_RDP	080cb61d.0	17.95	152.42
840	115_RDP	080cb61d.0	18.3	189.25
939	116_RDP	4040faf1.0	13.07	98.32
971	116_RDP	4040faf1.0	13.3	101.02
949	116_RDP	4040faf1.0	14.02	100.56
876	116_RDP	4040faf1.0	16.19	124.8
897	116_RDP	4040faf1.0	16.78	101.19
837	116_RDP	4040faf1.0	17.28	119.19
910	116_RDP	4040faf1.0	17.32	107.03
894	116_RDP	4040faf1.0	18.02	86.81
942	118_RDP	edc86429.0	19.83	122.61
1004	118_RDP	edc86429.0	19.83	122.61
925	118_RDP	edc86429.0	20.01	107.86
974	118_RDP	edc86429.0	20.01	109.89
999	118_RDP	edc86429.0	20.01	107.86
1012	118_RDP	edc86429.0	20.01	109.89
941	118_RDP	edc86429.0	20.83	132.82
1003	118_RDP	edc86429.0	20.83	132.82
957	118_RDP	edc86429.0	20.96	122.91
1006	118_RDP	edc86429.0	20.96	122.91
903	118_RDP	edc86429.0	21.09	111.76
996	118_RDP	edc86429.0	21.09	111.76
902	118_RDP	edc86429.0	21.76	154.03
995	118_RDP	edc86429.0	21.76	154.03
912	118_RDP	edc86429.0	NA	NA
998	118_RDP	edc86429.0	NA	NA
711	119_RDP	2276ed84.0	10.33	179.49
819	119_RDP	2276ed84.0	22.12	152.24
775	119_RDP	2276ed84.0	22.63	148.6
716	119_RDP	2276ed84.0	22.94	183.62
778	119_RDP	2276ed84.0	24.5	109.85
758	119_RDP	2276ed84.0	25.69	176.94
786	119_RDP	2276ed84.0	26.23	210.42
803	119_RDP	2276ed84.0	26.82	161.91
723	120_RDP	a302d3e9.0	11.91	137.22
743	120_RDP	a302d3e9.0	21.02	106.1
817	120_RDP	a302d3e9.0	21.46	73.03
779	120_RDP	a302d3e9.0	21.79	94.23
715	120_RDP	a302d3e9.0	22.15	120.03
699	120_RDP	a302d3e9.0	23.16	65.05
705	120_RDP	a302d3e9.0	23.61	136.11
747	120_RDP	a302d3e9.0	25.72	131.79
701	121_RDP	fe887bb9.0	19.87	139.63
721	121_RDP	fe887bb9.0	23.63	141.95
820	121_RDP	fe887bb9.0	24.4	161.04
750	121_RDP	fe887bb9.0	24.68	133.84
741	121_RDP	fe887bb9.0	24.83	127.86
738	121_RDP	fe887bb9.0	26.29	182.16
752	121_RDP	fe887bb9.0	26.56	197.71
783	121_RDP	fe887bb9.0	27.51	166.87
802	122_RDP	02275e26.0	22.89	97.86
733	122_RDP	02275e26.0	23.13	123.07
712	122_RDP	02275e26.0	23.2	134.03
709	122_RDP	02275e26.0	24.18	107.12
784	122_RDP	02275e26.0	24.19	161.75
730	122_RDP	02275e26.0	24.67	124.49
807	122_RDP	02275e26.0	24.87	162.16
764	122_RDP	02275e26.0	27.11	128.47
809	123_RDP	8a2423c0.0	15.56	156.46
770	123_RDP	8a2423c0.0	18.85	179.73
707	123_RDP	8a2423c0.0	18.96	183.73
795	123_RDP	8a2423c0.0	19.47	153.25
794	123_RDP	8a2423c0.0	19.85	170.57
698	123_RDP	8a2423c0.0	19.89	171.61
700	123_RDP	8a2423c0.0	21.9	194.14
766	123_RDP	8a2423c0.0	27.05	185.18
814	126_RDP	727ccfb0.0	17.43	72.86
757	126_RDP	727ccfb0.0	17.49	96.27
755	126_RDP	727ccfb0.0	18.11	83.3
776	126_RDP	727ccfb0.0	18.28	84.62
710	126_RDP	727ccfb0.0	18.55	96.89
761	126_RDP	727ccfb0.0	19.99	104.07
763	126_RDP	727ccfb0.0	20	92.83
748	126_RDP	727ccfb0.0	20.58	102.47
789	130_RDP	a63aa2c0.0	14.86	80.54
759	130_RDP	a63aa2c0.0	16.1	79.98
797	130_RDP	a63aa2c0.0	16.65	83.19
735	130_RDP	a63aa2c0.0	17.34	106.98
771	130_RDP	a63aa2c0.0	17.57	74.02
714	130_RDP	a63aa2c0.0	17.69	124.2
736	130_RDP	a63aa2c0.0	18.55	96.77
737	130_RDP	a63aa2c0.0	19.49	113.58
965	135_RDP	c5065b98.0	7.39	157.39
881	135_RDP	c5065b98.0	18.74	140.06
836	135_RDP	c5065b98.0	18.84	150.36
916	135_RDP	c5065b98.0	19.01	166.8
856	135_RDP	c5065b98.0	20.32	134.55
934	135_RDP	c5065b98.0	20.42	134.53
963	135_RDP	c5065b98.0	21.29	154.72
948	135_RDP	c5065b98.0	21.52	162.05
767	147_RDP	121d1c4c.0	10.68	89.53
719	147_RDP	121d1c4c.0	22.15	149.63
726	147_RDP	121d1c4c.0	23.76	116.02
734	147_RDP	121d1c4c.0	24.56	158.45
812	147_RDP	121d1c4c.0	24.87	149.57
724	147_RDP	121d1c4c.0	25.26	165.2
792	147_RDP	121d1c4c.0	25.36	158.16
782	147_RDP	121d1c4c.0	26.01	165.75
953	148_RDP	e3fc5497.0	7.74	60
870	148_RDP	e3fc5497.0	10.23	58.15
921	148_RDP	e3fc5497.0	10.73	75.63
846	148_RDP	e3fc5497.0	13.58	52.17
936	148_RDP	e3fc5497.0	16.84	82.21
952	148_RDP	e3fc5497.0	17.87	124.02
849	148_RDP	e3fc5497.0	18.09	96.28
855	148_RDP	e3fc5497.0	21.53	143.86
977	150_RDP	a51b2a39.0	14.35	60.95
993	150_RDP	a51b2a39.0	14.35	60.95
978	150_RDP	a51b2a39.0	16.03	114.11
997	150_RDP	a51b2a39.0	16.03	114.11
979	150_RDP	a51b2a39.0	16.34	108.16
1000	150_RDP	a51b2a39.0	16.34	108.16
975	150_RDP	a51b2a39.0	16.71	75.29
985	150_RDP	a51b2a39.0	16.71	75.29
976	150_RDP	a51b2a39.0	18.87	87.57
988	150_RDP	a51b2a39.0	18.87	87.57
980	150_RDP	a51b2a39.0	NA	NA
981	150_RDP	a51b2a39.0	NA	NA
1005	150_RDP	a51b2a39.0	NA	NA
1008	150_RDP	a51b2a39.0	NA	NA
860	152_RDP	2a7cba52.0	16.48	64.04
880	152_RDP	2a7cba52.0	17.96	84.22
824	152_RDP	2a7cba52.0	18.12	91.1
932	152_RDP	2a7cba52.0	18.67	124.26
863	152_RDP	2a7cba52.0	18.86	80.12
879	152_RDP	2a7cba52.0	18.99	85.13
955	152_RDP	2a7cba52.0	19.05	111.2
853	152_RDP	2a7cba52.0	19.09	102.46
833	156_RDP	f891c0de.0	14.72	72.26
928	156_RDP	f891c0de.0	15.72	73.56
908	156_RDP	f891c0de.0	16.18	125.81
907	156_RDP	f891c0de.0	16.64	139.05
844	156_RDP	f891c0de.0	16.91	111.51
909	156_RDP	f891c0de.0	16.91	111.57
922	156_RDP	f891c0de.0	NA	NA
931	156_RDP	f891c0de.0	NA	NA
900	160_RDP	fd1ba9ba.0	9.16	79.2
838	160_RDP	fd1ba9ba.0	12.11	105.35
962	160_RDP	fd1ba9ba.0	13.31	89.14
959	160_RDP	fd1ba9ba.0	13.86	84.91
874	160_RDP	fd1ba9ba.0	13.88	98.13
858	160_RDP	fd1ba9ba.0	14.26	95.88
972	160_RDP	fd1ba9ba.0	14.65	87.13
861	160_RDP	fd1ba9ba.0	15.41	99.35
919	161_RDP	c949dc7c.0	7.76	94
882	161_RDP	c949dc7c.0	16.64	113.81
893	161_RDP	c949dc7c.0	18.07	115.95
951	161_RDP	c949dc7c.0	18.46	127.2
920	161_RDP	c949dc7c.0	19.33	124.7
854	161_RDP	c949dc7c.0	19.66	139.06
872	161_RDP	c949dc7c.0	20.26	145.09
915	161_RDP	c949dc7c.0	20.34	122.92
829	169_RDP	5c60aacf.0	12.03	75.74
983	169_RDP	5c60aacf.0	12.03	75.74
961	169_RDP	5c60aacf.0	15.94	118.9
1007	169_RDP	5c60aacf.0	15.94	118.9
973	169_RDP	5c60aacf.0	16.62	134.46
1011	169_RDP	5c60aacf.0	16.62	134.46
901	169_RDP	5c60aacf.0	17.51	93.08
994	169_RDP	5c60aacf.0	17.51	93.08
967	169_RDP	5c60aacf.0	18.8	98.35
1009	169_RDP	5c60aacf.0	18.8	98.35
968	169_RDP	5c60aacf.0	19.17	142.01
1010	169_RDP	5c60aacf.0	19.17	142.01
830	169_RDP	5c60aacf.0	20.43	116.85
984	169_RDP	5c60aacf.0	20.43	116.85
869	169_RDP	5c60aacf.0	22.45	126.73
989	169_RDP	5c60aacf.0	22.45	126.73
842	170_RDP	fc730730.0	6.75	121.11
935	170_RDP	fc730730.0	20.21	103.85
945	170_RDP	fc730730.0	20.27	120.41
848	170_RDP	fc730730.0	20.97	104.11
913	170_RDP	fc730730.0	21.16	132.86
956	170_RDP	fc730730.0	24.74	140.58
865	170_RDP	fc730730.0	25.71	129.73
868	170_RDP	fc730730.0	25.94	182.48
884	171_RDP	7c86efa6.0	14.34	105.86
990	171_RDP	7c86efa6.0	14.34	105.86
839	171_RDP	7c86efa6.0	14.98	89.67
986	171_RDP	7c86efa6.0	14.98	89.67
938	171_RDP	7c86efa6.0	15.06	109.69
1002	171_RDP	7c86efa6.0	15.06	109.69
886	171_RDP	7c86efa6.0	15.36	122.13
991	171_RDP	7c86efa6.0	15.36	122.13
896	171_RDP	7c86efa6.0	17.97	101.57
992	171_RDP	7c86efa6.0	17.97	101.57
933	171_RDP	7c86efa6.0	18.94	115
1001	171_RDP	7c86efa6.0	18.94	115
841	171_RDP	7c86efa6.0	19.46	129
987	171_RDP	7c86efa6.0	19.46	129
827	171_RDP	7c86efa6.0	24.8	218.53
982	171_RDP	7c86efa6.0	24.8	218.53
859	174_RDP	22875c56.0	14.78	125.32
857	174_RDP	22875c56.0	15.55	177.49
889	174_RDP	22875c56.0	16.19	114.02
970	174_RDP	22875c56.0	16.95	152.31
864	174_RDP	22875c56.0	17.06	133.58
825	174_RDP	22875c56.0	17.93	124.91
875	174_RDP	22875c56.0	19.13	124.09
947	174_RDP	22875c56.0	19.34	188.06
950	176_RDP	2257c553.0	22.4	199.17
906	176_RDP	2257c553.0	22.77	162.15
852	176_RDP	2257c553.0	23.89	189.7
960	176_RDP	2257c553.0	24.04	184.79
887	176_RDP	2257c553.0	24.16	196.03
895	176_RDP	2257c553.0	24.91	236.99
969	176_RDP	2257c553.0	25.12	228.27
892	176_RDP	2257c553.0	25.15	221.31
954	177_RDP	af014bc6.0	14.6	127.56
883	177_RDP	af014bc6.0	15.65	89.22
834	177_RDP	af014bc6.0	18.14	119.34
873	177_RDP	af014bc6.0	18.36	103.3
927	177_RDP	af014bc6.0	18.67	85.17
878	177_RDP	af014bc6.0	19.11	93.35
918	177_RDP	af014bc6.0	19.23	117.06
891	177_RDP	af014bc6.0	20.23	116.53
785	178_RDP	6df8173f.0	17.3	109.45
746	178_RDP	6df8173f.0	19.1	113.39
742	178_RDP	6df8173f.0	19.83	140.26
777	178_RDP	6df8173f.0	19.99	142.28
821	178_RDP	6df8173f.0	20.61	148.51
772	178_RDP	6df8173f.0	22.34	111.76
774	178_RDP	6df8173f.0	23.15	124.09
773	178_RDP	6df8173f.0	23.74	119.71
964	182_RDP	094ba8c6.0	16.14	116.91
885	182_RDP	094ba8c6.0	16.22	85.7
940	182_RDP	094ba8c6.0	16.33	138.22
898	182_RDP	094ba8c6.0	17.29	133.85
866	182_RDP	094ba8c6.0	18.12	139.84
911	182_RDP	094ba8c6.0	18.26	142.59
917	182_RDP	094ba8c6.0	NA	NA
943	185_RDP	8cb7d729.0	11.68	145.8
888	185_RDP	8cb7d729.0	12.04	182.93
835	185_RDP	8cb7d729.0	13.1	111.81
843	185_RDP	8cb7d729.0	13.59	173.57
867	185_RDP	8cb7d729.0	14.19	134.35
926	185_RDP	8cb7d729.0	14.22	109.88
923	185_RDP	8cb7d729.0	15.12	134.16
832	185_RDP	8cb7d729.0	15.58	128.41
828	70_RDP	bd119a75.0	13.59	90.5
958	70_RDP	72bb892f.0	13.76	96.26
877	70_RDP	72bb892f.0	13.8	92.9
966	70_RDP	72bb892f.0	15.15	104.48
826	70_RDP	72bb892f.0	15.3	112.24
871	70_RDP	72bb892f.0	15.55	82.85
850	70_RDP	72bb892f.0	16.32	72.96
847	70_RDP	72bb892f.0	16.35	100.48
899	79_RDP	1de0e087.0	12.81	42.3
851	79_RDP	1de0e087.0	15.08	71.88
904	79_RDP	1de0e087.0	16.63	70.09
946	79_RDP	1de0e087.0	16.91	91.93
862	79_RDP	1de0e087.0	17.06	74.03
930	79_RDP	1de0e087.0	17.1	81.92
944	79_RDP	1de0e087.0	17.91	125.07
929	79_RDP	1de0e087.0	NA	NA
