## Supplemental methods and scripts for "Low additive genetic variation in a trait under selection in domesticated rice": longest_total_treatment.tsv

ID	RDP2_names	HDRA	Total.Selected.Root.Length	Total.Root.Length
292	25	1ce7093b.0	17.39	138.63
283	25	1ce7093b.0	17.92	105.48
278	25	1ce7093b.0	18	160.67
279	25	1ce7093b.0	18.91	133.17
272	25	1ce7093b.0	19.16	177.56
280	25	1ce7093b.0	19.21	166.96
277	25	1ce7093b.0	19.61	170.3
293	25	1ce7093b.0	19.98	181.5
569	07	e37be9e5.0	14.69	64.85
464	07	e37be9e5.0	15.16	58.38
516	07	e37be9e5.0	16.74	52.62
677	07	e37be9e5.0	17.75	102.83
472	07	e37be9e5.0	18.18	37.51
500	07	e37be9e5.0	19.43	53.74
382	07	e37be9e5.0	NA	NA
474	07	e37be9e5.0	NA	NA
289	70	efbb93de.0	22.91	78.46
284	70	efbb93de.0	23.59	121.31
296	70	efbb93de.0	24.18	152.4
291	70	efbb93de.0	24.64	112.88
288	70	efbb93de.0	24.9	139.89
286	70	efbb93de.0	25.92	128.08
275	70	efbb93de.0	28	153.9
276	70	efbb93de.0	28.68	156.9
282	89	897c5eef.0	13.95	138.34
271	89	897c5eef.0	15.6	115.15
281	89	897c5eef.0	16.19	114.3
268	89	897c5eef.0	16.88	152.83
270	89	897c5eef.0	17.09	160.45
287	89	897c5eef.0	17.83	171.61
295	89	897c5eef.0	17.89	146.83
274	89	897c5eef.0	NA	NA
294	92	5df8f871.0	18.11	193.95
290	92	5df8f871.0	18.59	173.49
298	92	5df8f871.0	20.02	149.64
269	92	5df8f871.0	21.52	124.56
285	92	5df8f871.0	21.81	140.93
316	92	5df8f871.0	22.71	141.49
302	92	5df8f871.0	24.51	136.73
273	92	5df8f871.0	26.29	170.68
303	96	32a6808e.0	17.3	139.19
307	96	32a6808e.0	18.26	160.32
326	96	32a6808e.0	18.45	101.85
313	96	32a6808e.0	18.65	133.42
310	96	32a6808e.0	19.05	148.67
312	96	32a6808e.0	19.27	155.42
304	96	32a6808e.0	20.38	133.94
317	96	32a6808e.0	20.73	149.63
301	101	9f782e9e.0	17.46	110.68
314	101	9f782e9e.0	18.57	101.87
322	101	9f782e9e.0	19.38	136.91
315	101	9f782e9e.0	20.62	140.33
309	101	9f782e9e.0	20.66	134.4
300	101	9f782e9e.0	21.61	140.48
324	101	9f782e9e.0	21.78	123.75
306	101	9f782e9e.0	21.9	96.93
353	107	7b7a0d82.0	17.42	123.27
670	107	7b7a0d82.0	17.51	108.16
409	107	7b7a0d82.0	17.84	111.5
591	107	7b7a0d82.0	18.51	114.41
514	107	7b7a0d82.0	19.94	126.17
540	107	7b7a0d82.0	20.62	111.1
680	107	7b7a0d82.0	21.34	115.87
612	107	7b7a0d82.0	22.33	110.54
323	108	e3b049a9.0	17.81	117.18
299	108	e3b049a9.0	18.15	149.33
311	108	e3b049a9.0	20.29	103.91
305	108	e3b049a9.0	20.31	175.32
321	108	e3b049a9.0	21.24	131.58
320	108	e3b049a9.0	21.63	109.4
308	108	e3b049a9.0	22.32	158.65
325	108	e3b049a9.0	22.42	148.75
421	116	6cedf6aa.0	14.29	99.12
573	116	6cedf6aa.0	14.37	123.08
656	116	6cedf6aa.0	14.83	97.88
441	116	6cedf6aa.0	15.09	95.56
584	116	6cedf6aa.0	16.13	69.53
400	116	6cedf6aa.0	16.14	116.37
570	116	6cedf6aa.0	17.55	86.59
599	116	6cedf6aa.0	18.03	115.98
613	117	5b144b9c.0	10.03	56.2
497	117	5b144b9c.0	10.33	84.56
586	117	5b144b9c.0	10.78	72.8
524	117	5b144b9c.0	11.09	87.88
576	117	5b144b9c.0	11.92	80.88
646	117	5b144b9c.0	14.16	87.54
526	117	5b144b9c.0	16.44	74.02
513	117	5b144b9c.0	17.19	69.62
606	120	8e6220e5.0	10.03	59.63
478	120	8e6220e5.0	10.9	114.27
661	120	8e6220e5.0	11	70.37
439	120	8e6220e5.0	11.64	93.88
367	120	8e6220e5.0	11.74	98.44
373	120	8e6220e5.0	11.84	123.71
634	120	8e6220e5.0	12.29	111.91
600	120	8e6220e5.0	12.41	93.55
318	122	b6dc1bcc.0	13.74	183.25
330	122	b6dc1bcc.0	17.09	127.94
331	122	b6dc1bcc.0	19.65	218.88
328	122	b6dc1bcc.0	21.72	193.48
327	122	b6dc1bcc.0	22.12	158.66
319	122	b6dc1bcc.0	23.39	188.51
329	122	b6dc1bcc.0	23.49	193.29
297	122	b6dc1bcc.0	24.27	192.24
342	127	b403e79f.0	11.98	127.43
337	127	b403e79f.0	13.55	100.22
339	127	b403e79f.0	13.78	122.97
338	127	b403e79f.0	16.13	88.62
336	127	b403e79f.0	19.65	129.79
340	127	b403e79f.0	19.91	112.67
341	127	b403e79f.0	21.09	96.93
546	140	85551f9c.0	9.11	87.34
562	140	85551f9c.0	10.89	71.12
410	140	85551f9c.0	11.05	98.56
549	140	85551f9c.0	11.75	64.03
459	140	85551f9c.0	12.21	49.07
380	140	85551f9c.0	12.99	88.39
508	140	85551f9c.0	14.2	93.36
416	140	85551f9c.0	NA	NA
417	147	48b4f132.0	10.46	56.82
387	147	48b4f132.0	13.16	54.1
553	147	48b4f132.0	13.76	76.03
496	147	48b4f132.0	14.73	60.75
687	147	48b4f132.0	15.24	38.99
556	147	48b4f132.0	15.39	80.47
453	147	48b4f132.0	16.82	60.02
501	147	48b4f132.0	17.17	64.11
682	148	ed1beb9e.0	8.71	44.78
673	148	ed1beb9e.0	9.87	43.43
468	148	ed1beb9e.0	10.5	48.5
369	148	ed1beb9e.0	10.92	58.2
617	148	ed1beb9e.0	11.92	63.33
593	148	ed1beb9e.0	12.27	60.05
602	148	ed1beb9e.0	13.08	48.77
654	148	ed1beb9e.0	13.39	66.43
684	149	d56e98bc.0	15.89	84.44
404	149	d56e98bc.0	16.58	82.46
665	149	d56e98bc.0	17.16	90.24
376	149	d56e98bc.0	17.27	78.74
640	149	d56e98bc.0	17.32	96.32
536	149	d56e98bc.0	17.64	101.2
507	149	d56e98bc.0	18.67	115.81
561	149	d56e98bc.0	19.64	125.57
473	150	128dd425.0	10.36	52.53
492	150	128dd425.0	12.25	95.79
662	150	128dd425.0	12.25	68.89
629	150	128dd425.0	13.39	96.11
504	150	128dd425.0	13.44	110.12
391	150	128dd425.0	13.62	100.83
379	150	128dd425.0	13.65	86.8
455	150	128dd425.0	13.77	73.84
333	164	72497775.0	17.75	143.63
335	164	72497775.0	18.46	80.61
334	164	72497775.0	19.76	85.24
8	164	72497775.0	20.02	95.64
332	164	72497775.0	20.54	110.92
205	164	72497775.0	21.37	105.77
180	164	72497775.0	23.54	160.95
165	164	72497775.0	23.89	108.51
192	165	9b2223bb.0	12.73	111.16
116	165	9b2223bb.0	14.11	92.82
14	165	9b2223bb.0	15.6	102.55
5	165	9b2223bb.0	15.65	104.79
183	165	9b2223bb.0	16.29	103.14
168	165	9b2223bb.0	16.4	69.04
64	165	9b2223bb.0	18.12	95.12
107	165	9b2223bb.0	19.6	90.62
633	167	8e941960.0	9.82	86.21
434	167	8e941960.0	13.4	91.93
686	167	8e941960.0	15.49	52.76
609	167	8e941960.0	16.72	96.77
667	167	8e941960.0	16.9	53.55
355	167	8e941960.0	17.12	84.07
493	167	8e941960.0	18.65	79.74
547	167	8e941960.0	NA	NA
545	174	08de34ee.0	12.12	81.77
411	174	08de34ee.0	13.46	130.3
555	174	08de34ee.0	13.68	108.22
522	174	08de34ee.0	14.51	124.42
650	174	08de34ee.0	14.55	54.51
627	174	08de34ee.0	15.93	115.09
502	174	08de34ee.0	16.21	105.44
498	174	08de34ee.0	16.34	78.55
33	176	8cfa8fb2.0	19.12	92.72
12	176	8cfa8fb2.0	23.24	100.23
94	176	8cfa8fb2.0	26.04	131.26
212	176	8cfa8fb2.0	29.22	150.04
120	176	8cfa8fb2.0	29.83	149.6
67	176	8cfa8fb2.0	30.21	158.25
184	176	8cfa8fb2.0	30.47	190.1
99	176	8cfa8fb2.0	30.69	170.45
529	179	5505a767.0	17.92	86.62
456	179	5505a767.0	18.12	68
625	179	5505a767.0	18.63	59.5
443	179	5505a767.0	18.69	78.5
461	179	5505a767.0	18.69	76.87
470	179	5505a767.0	19.67	71.08
397	179	5505a767.0	20.23	101.92
533	179	5505a767.0	20.48	90.36
422	183	c08a5ea2.0	12.29	109.93
469	183	c08a5ea2.0	13.23	98.53
435	183	c08a5ea2.0	14.07	114.26
614	183	c08a5ea2.0	14.1	121.38
587	183	c08a5ea2.0	14.13	95.3
620	183	c08a5ea2.0	15.23	110.7
463	183	c08a5ea2.0	15.32	124.14
405	183	c08a5ea2.0	15.34	116.47
374	187	60e142c3.0	9.79	63.4
466	187	60e142c3.0	10.67	42.68
664	187	60e142c3.0	10.89	34.69
672	187	60e142c3.0	11.59	53.07
440	187	60e142c3.0	11.63	85.42
655	187	60e142c3.0	11.86	64.24
616	187	60e142c3.0	13.04	65.53
377	187	60e142c3.0	NA	NA
631	188	bf18cbae.0	8.25	68.16
594	188	bf18cbae.0	8.35	82.87
575	188	bf18cbae.0	8.43	66.37
433	188	bf18cbae.0	8.93	67.9
436	188	bf18cbae.0	9.13	63.19
604	188	bf18cbae.0	10.03	72.87
392	188	bf18cbae.0	10.4	101.25
542	188	bf18cbae.0	10.45	83.33
637	193	5632be21.0	8.83	64.95
621	193	5632be21.0	9.53	36.2
618	193	5632be21.0	10.15	49.48
647	193	5632be21.0	10.62	56.46
475	193	5632be21.0	10.75	48.95
446	193	5632be21.0	12.56	93.23
458	193	5632be21.0	13.11	80.47
407	193	5632be21.0	NA	NA
537	199	958ed737.0	10.8	79.27
552	199	958ed737.0	10.9	95.37
486	199	958ed737.0	11.51	113.29
408	199	958ed737.0	11.72	115.92
597	199	958ed737.0	12.22	95.06
506	199	958ed737.0	12.44	110.65
641	199	958ed737.0	12.48	91.68
365	199	958ed737.0	13.93	97.69
151	201	263f2baf.0	12.24	136.18
80	201	263f2baf.0	12.88	142.19
167	201	263f2baf.0	13.74	122.47
139	201	263f2baf.0	14.73	148.39
227	201	263f2baf.0	15.92	127.6
92	201	263f2baf.0	16.37	132.43
230	201	263f2baf.0	18.26	137.29
178	201	263f2baf.0	18.56	124.67
644	202	ccdc6d39.0	15.11	112.54
358	202	ccdc6d39.0	15.16	117.92
390	202	ccdc6d39.0	15.47	112.04
565	202	ccdc6d39.0	15.67	112.38
363	202	ccdc6d39.0	15.73	129.83
676	202	ccdc6d39.0	15.87	120.58
564	202	ccdc6d39.0	17.49	107.66
362	202	ccdc6d39.0	19.28	107.46
42	212	330798b4.0	14.54	194.87
179	212	330798b4.0	14.76	144.78
95	212	330798b4.0	16.46	119.09
23	212	330798b4.0	16.78	137.61
262	212	330798b4.0	17.57	151.51
24	212	330798b4.0	17.91	152.58
253	212	330798b4.0	18.57	154.66
82	212	330798b4.0	19.08	149.6
91	214	34df4fca.0	13.88	87.59
26	214	34df4fca.0	14.26	67.28
20	214	34df4fca.0	14.53	56.59
197	214	34df4fca.0	14.65	107.45
15	214	34df4fca.0	15.2	124.58
138	214	34df4fca.0	15.25	80.13
247	214	34df4fca.0	16.28	105.17
32	214	34df4fca.0	16.44	80.29
349	215	fed1dbae.0	13.29	141.04
452	215	fed1dbae.0	13.49	142.24
487	215	fed1dbae.0	15.35	66.66
603	215	fed1dbae.0	15.79	138.2
479	215	fed1dbae.0	15.84	144.2
414	215	fed1dbae.0	16.12	129.63
548	215	fed1dbae.0	16.32	151.28
510	215	fed1dbae.0	17.26	67.24
598	22	52c6e2ba.0	7.56	110.76
657	22	52c6e2ba.0	8	91.94
685	22	52c6e2ba.0	9.72	92.75
511	22	52c6e2ba.0	10.04	70.57
346	22	52c6e2ba.0	10.13	93.23
359	22	52c6e2ba.0	10.2	100.13
512	22	52c6e2ba.0	10.22	136.22
499	22	52c6e2ba.0	10.99	80.36
577	223	f73fa9e9.0	9.51	86.86
447	223	f73fa9e9.0	10.78	91.63
623	223	f73fa9e9.0	11.18	115.2
608	223	f73fa9e9.0	11.43	116.77
572	223	f73fa9e9.0	12.41	89.99
543	223	f73fa9e9.0	12.45	132.48
460	223	f73fa9e9.0	12.78	92.6
636	223	f73fa9e9.0	12.93	99.91
538	226	536afc14.0	14.09	113.79
395	226	536afc14.0	15.22	87.06
415	226	536afc14.0	15.89	116.13
448	226	536afc14.0	16.57	113.43
530	226	536afc14.0	16.77	112.49
356	226	536afc14.0	16.91	114.7
354	226	536afc14.0	17.67	109.89
574	226	536afc14.0	18.63	135.18
345	23	7741d7c1.0	9.79	69.28
375	23	7741d7c1.0	10.22	103.25
454	23	7741d7c1.0	11.62	83.08
583	23	7741d7c1.0	11.84	34.74
467	23	7741d7c1.0	11.86	39.82
649	23	7741d7c1.0	13.52	99.97
669	23	7741d7c1.0	14.05	61.05
567	23	7741d7c1.0	NA	NA
159	238	9b36ce98.0	11.66	93.33
81	238	9b36ce98.0	11.91	104.94
185	238	9b36ce98.0	12.99	120.43
241	238	9b36ce98.0	15.99	113.32
225	238	9b36ce98.0	16.61	109.35
17	238	9b36ce98.0	17.52	125.27
177	238	9b36ce98.0	19.86	156.07
246	238	9b36ce98.0	20.34	128.45
190	239	523d5ec4.0	15.25	132.54
148	239	523d5ec4.0	15.65	153.02
224	239	523d5ec4.0	15.71	130.72
18	239	523d5ec4.0	17.78	114.18
79	239	523d5ec4.0	18.05	118.59
143	239	523d5ec4.0	18.22	150.57
97	239	523d5ec4.0	19.4	106.68
63	239	523d5ec4.0	NA	NA
381	24	e074229f.0	15.36	39.71
383	24	e074229f.0	17.43	105.77
449	24	e074229f.0	17.76	100.86
385	24	e074229f.0	18.03	113
674	24	e074229f.0	19.55	127.02
559	24	e074229f.0	20.13	133.6
378	24	e074229f.0	20.17	82.74
581	24	e074229f.0	NA	NA
481	240	6f263bd1.0	11.94	103.21
429	240	6f263bd1.0	12.61	83.37
523	240	6f263bd1.0	13.07	69.44
462	240	6f263bd1.0	13.98	67.15
442	240	6f263bd1.0	14.45	109.21
426	240	6f263bd1.0	14.78	86.42
465	240	6f263bd1.0	14.9	90.38
431	240	6f263bd1.0	15.08	57.76
596	242	b21f7528.0	8.69	94.95
457	242	b21f7528.0	11.24	80.09
418	242	b21f7528.0	11.58	104.49
451	242	b21f7528.0	12.29	81.96
648	242	b21f7528.0	12.95	104.37
344	242	b21f7528.0	13.94	105.35
638	242	b21f7528.0	14.92	91.21
571	242	b21f7528.0	NA	NA
84	251	f25ad349.0	12.34	32.51
235	251	f25ad349.0	14.28	106.4
86	251	f25ad349.0	14.7	111.48
110	251	f25ad349.0	14.84	92.46
149	251	f25ad349.0	15.82	100.33
200	251	f25ad349.0	16.27	110.69
129	251	f25ad349.0	16.7	122.92
43	251	f25ad349.0	17.52	137.6
155	258	60c362f1.0	17.86	119.53
106	258	60c362f1.0	19.44	112.74
258	258	60c362f1.0	21.64	108.5
222	258	60c362f1.0	23.31	126.21
31	258	60c362f1.0	23.87	152.17
136	258	60c362f1.0	24.06	110.88
186	258	60c362f1.0	24.3	149.35
68	258	60c362f1.0	25.32	150.7
424	27	1956dd3f.0	10.9	118.95
520	27	1956dd3f.0	16.5	83.1
368	27	1956dd3f.0	16.84	103.18
388	27	1956dd3f.0	17.15	134.81
639	27	1956dd3f.0	18.59	117.33
679	27	1956dd3f.0	21.18	149.29
678	27	1956dd3f.0	21.19	81.51
490	27	1956dd3f.0	NA	NA
160	273	493f2b7e.0	13.73	133.71
266	273	493f2b7e.0	16.01	145.89
22	273	493f2b7e.0	17.82	144.92
261	273	493f2b7e.0	18.59	149.47
69	273	493f2b7e.0	18.72	158.61
228	273	493f2b7e.0	19.1	149.73
126	273	493f2b7e.0	19.12	108.8
30	273	493f2b7e.0	22.52	154.91
89	286	044639de.0	10.56	83.02
188	286	044639de.0	10.82	114.47
112	286	044639de.0	11.45	109.48
250	286	044639de.0	11.72	125.14
176	286	044639de.0	12.23	123.37
108	286	044639de.0	13.18	116.24
147	286	044639de.0	14.38	88.56
229	286	044639de.0	14.6	142.1
131	309	a0a3d697.0	13.65	137.67
6	309	a0a3d697.0	14.81	155.48
169	309	a0a3d697.0	15.69	133.28
208	309	a0a3d697.0	15.71	145.8
87	309	a0a3d697.0	16.94	141.1
254	309	a0a3d697.0	18.56	127.06
232	309	a0a3d697.0	19.87	104.74
154	309	a0a3d697.0	26.25	147.37
252	310	fbae20bd.0	26.38	80.21
207	310	fbae20bd.0	26.63	112.09
215	310	fbae20bd.0	26.76	81.15
157	310	fbae20bd.0	27.67	126.75
104	310	fbae20bd.0	28.42	138.8
248	310	fbae20bd.0	28.66	151.3
2	310	fbae20bd.0	29.02	125.81
40	310	fbae20bd.0	29.05	133.88
65	342	ac7a352c.0	12.37	87.36
182	342	ac7a352c.0	13.08	57.73
172	342	ac7a352c.0	16.65	132.51
83	342	ac7a352c.0	17.28	110.54
259	342	ac7a352c.0	17.36	123.86
153	342	ac7a352c.0	18.26	83.9
194	342	ac7a352c.0	18.45	104.61
214	342	ac7a352c.0	18.45	107.58
142	350	8adbe877.0	18.99	114.36
1	350	8adbe877.0	21.6	132.37
255	350	8adbe877.0	23.42	159.93
9	350	8adbe877.0	23.75	170.51
25	350	8adbe877.0	24.7	152.62
90	350	8adbe877.0	26.55	158.45
127	350	8adbe877.0	26.61	136.65
39	350	8adbe877.0	30.4	203.14
480	352	3f0623af.0	8.84	77.27
445	352	3f0623af.0	8.86	75.77
450	352	3f0623af.0	13.84	109.36
386	352	3f0623af.0	14.1	102.95
588	352	3f0623af.0	16.91	111.94
484	352	3f0623af.0	19.24	98.22
535	352	3f0623af.0	20.35	135.82
420	352	3f0623af.0	21.78	130.22
100	358	0764178c.0	11.27	93.49
78	358	0764178c.0	19.73	114.93
16	358	0764178c.0	21.31	106.76
125	358	0764178c.0	21.98	125.32
218	358	0764178c.0	23.89	118.52
58	358	0764178c.0	25.15	142.97
75	358	0764178c.0	26.12	122.08
150	358	0764178c.0	27.79	155.38
72	362	cbba6af5.0	9.84	126.78
240	362	cbba6af5.0	12.48	136.32
85	362	cbba6af5.0	16.62	66.08
202	362	cbba6af5.0	17.79	131.46
21	362	cbba6af5.0	19.79	119.72
96	362	cbba6af5.0	21.31	179.78
115	362	cbba6af5.0	22.39	125.96
144	362	cbba6af5.0	22.88	136.59
528	37	69527f35.0	13.58	66.25
384	37	69527f35.0	14.41	59.64
668	37	69527f35.0	15.84	57.92
389	37	69527f35.0	16.15	59.53
396	37	69527f35.0	16.9	80
683	37	69527f35.0	17.63	81.25
477	37	69527f35.0	NA	NA
482	37	69527f35.0	NA	NA
263	377	2779bba9.0	10.89	67.44
251	377	2779bba9.0	11.33	135.76
206	377	2779bba9.0	11.58	177.77
45	377	2779bba9.0	13.4	130.87
219	377	2779bba9.0	14.01	107.48
195	377	2779bba9.0	15.17	117.78
135	377	2779bba9.0	15.42	160.56
77	377	2779bba9.0	16.45	142.03
488	379	626cd18d.0	7.45	81.75
366	379	626cd18d.0	8.26	109.41
444	379	626cd18d.0	8.53	67.87
579	379	626cd18d.0	9.8	115.84
557	379	626cd18d.0	9.9	57.52
515	379	626cd18d.0	9.99	91.76
615	379	626cd18d.0	10.5	70.65
585	379	626cd18d.0	NA	NA
49	381	77f6728e.0	15.09	95.15
121	381	77f6728e.0	15.22	107.52
213	381	77f6728e.0	16.29	140.22
114	381	77f6728e.0	18.79	113.05
173	381	77f6728e.0	20.03	78.97
174	381	77f6728e.0	20.68	76.72
189	381	77f6728e.0	20.73	153.89
124	381	77f6728e.0	23.18	125.39
187	384	9764b3c8.0	22.22	155.19
34	384	9764b3c8.0	22.43	167.87
158	384	9764b3c8.0	23.45	96.45
123	384	9764b3c8.0	24.69	159.67
76	384	9764b3c8.0	25.13	141.35
204	384	9764b3c8.0	25.51	215.75
113	384	9764b3c8.0	25.9	178.37
163	384	9764b3c8.0	27.41	178.08
527	386	4f4f777a.0	10.63	91.66
671	386	4f4f777a.0	12.78	82.01
619	386	4f4f777a.0	13.71	94.25
494	386	4f4f777a.0	13.76	91.69
560	386	4f4f777a.0	15.37	84.09
419	386	4f4f777a.0	15.86	98.72
428	386	4f4f777a.0	16.7	130.78
438	386	4f4f777a.0	17.18	116.19
181	389	7126c359.0	11.81	74.68
199	389	7126c359.0	17.7	46.43
211	389	7126c359.0	21.64	120.91
242	389	7126c359.0	22.39	107.29
203	389	7126c359.0	23.77	98.07
201	389	7126c359.0	24.59	103.56
223	389	7126c359.0	25.1	114.93
74	389	7126c359.0	25.61	128.5
146	391	180a155f.0	17.28	142.01
35	391	180a155f.0	18.66	118.74
166	391	180a155f.0	18.81	138.87
7	391	180a155f.0	19.14	131.58
260	391	180a155f.0	19.84	156.08
133	391	180a155f.0	19.97	79.67
27	391	180a155f.0	21.05	126.04
57	391	180a155f.0	21.19	156.01
73	392	c4a397e5.0	14.73	179.59
3	392	c4a397e5.0	24.35	134.67
217	392	c4a397e5.0	25.05	148.45
132	392	c4a397e5.0	25.36	137.79
28	392	c4a397e5.0	26.36	164.02
66	392	c4a397e5.0	27.27	158.81
161	392	c4a397e5.0	27.66	186.96
145	392	c4a397e5.0	28.49	157.96
632	395	ffde60f9.0	13.69	41.55
399	395	ffde60f9.0	14.48	110.13
635	395	ffde60f9.0	16.02	125.19
360	395	ffde60f9.0	17.13	100.21
681	395	ffde60f9.0	17.34	122.71
582	395	ffde60f9.0	17.44	95.51
658	395	ffde60f9.0	18.4	118.98
370	395	ffde60f9.0	20.67	128.65
48	396	1eb5d579.0	10.06	92.24
191	396	1eb5d579.0	10.88	95.42
10	396	1eb5d579.0	12.63	39.87
343	396	1eb5d579.0	12.78	84.04
193	396	1eb5d579.0	12.94	76.22
226	396	1eb5d579.0	13.93	99.84
51	396	1eb5d579.0	14.33	95.42
140	396	1eb5d579.0	15.25	79.37
489	397	45d3c920.0	9.59	68.57
432	397	45d3c920.0	9.65	60.6
406	397	45d3c920.0	9.76	59.58
653	397	45d3c920.0	10.79	48.11
485	397	45d3c920.0	11.12	70.39
403	397	45d3c920.0	11.79	62.96
491	397	45d3c920.0	11.91	62.66
592	397	45d3c920.0	NA	NA
645	399	12a175c1.0	10.29	65.05
350	399	12a175c1.0	10.42	85.88
660	399	12a175c1.0	11.09	90.11
558	399	12a175c1.0	11.72	84.87
589	399	12a175c1.0	12.56	65.28
626	399	12a175c1.0	13.26	76.85
352	399	12a175c1.0	13.44	84.45
628	399	12a175c1.0	14.81	72.27
483	54	06334433.0	11.31	102.62
364	54	06334433.0	13.24	130.3
541	54	06334433.0	15.43	109.93
651	54	06334433.0	15.83	113.19
643	54	06334433.0	16.9	118.87
630	54	06334433.0	17.46	137.59
652	54	06334433.0	17.52	126.18
624	54	06334433.0	18.31	123.16
61	619	f7e71b48.0	12.02	54.69
19	619	f7e71b48.0	15.46	73.52
52	619	f7e71b48.0	15.56	88.94
210	619	f7e71b48.0	15.78	101.64
231	619	f7e71b48.0	16.08	98.06
62	619	f7e71b48.0	16.35	71.74
11	619	f7e71b48.0	16.36	87.69
59	619	f7e71b48.0	16.4	92.51
117	621	b4d6e1d7.0	14.06	106.93
13	621	b4d6e1d7.0	14.21	105.2
196	621	b4d6e1d7.0	14.92	96.94
216	621	b4d6e1d7.0	15.73	64.93
237	621	b4d6e1d7.0	16.61	48.33
109	621	b4d6e1d7.0	17.72	67.26
257	621	b4d6e1d7.0	19.19	122.84
171	621	b4d6e1d7.0	19.68	78
4	628	3995b6ff.0	15.07	79.24
209	628	3995b6ff.0	15.28	70.95
164	628	3995b6ff.0	16.39	94.84
55	628	3995b6ff.0	17.51	93.56
233	628	3995b6ff.0	18.28	162.35
122	628	3995b6ff.0	24.15	194.51
265	628	3995b6ff.0	24.15	184.57
152	628	3995b6ff.0	25.93	158.67
412	630	76db905a.0	12.26	47.78
430	630	76db905a.0	12.95	42.07
394	630	76db905a.0	14.08	46.03
503	630	76db905a.0	14.23	65.24
539	630	76db905a.0	14.81	54.59
476	630	76db905a.0	14.93	43.77
580	630	76db905a.0	15.52	64.32
622	630	76db905a.0	NA	NA
41	632	77522873.0	9.82	105.72
220	632	77522873.0	10.55	89.15
71	632	77522873.0	10.91	100.45
29	632	77522873.0	11.87	107.81
170	632	77522873.0	12.43	92.56
244	632	77522873.0	12.49	102.84
239	632	77522873.0	12.71	91.82
88	632	77522873.0	13.12	93.57
595	635	f3d9c979.0	8.73	104.46
518	635	f3d9c979.0	13.33	87.15
347	635	f3d9c979.0	13.98	77.79
519	635	f3d9c979.0	14.31	72.79
663	635	f3d9c979.0	14.92	133.16
509	635	f3d9c979.0	15.26	123.04
601	635	f3d9c979.0	15.69	75.35
371	635	f3d9c979.0	NA	NA
236	638	ad1a9c05.0	16.22	132.29
175	638	ad1a9c05.0	19.29	141.26
245	638	ad1a9c05.0	20.93	149.27
111	638	ad1a9c05.0	21.88	169.97
243	638	ad1a9c05.0	23.49	163.18
234	638	ad1a9c05.0	24.12	172.88
156	638	ad1a9c05.0	25.82	181.24
137	638	ad1a9c05.0	27.5	172.7
425	69	c14c4e03.0	15.25	43.06
568	69	c14c4e03.0	17.84	96.39
427	69	c14c4e03.0	18.43	110.5
610	69	c14c4e03.0	19.49	87.47
471	69	c14c4e03.0	19.61	118.39
675	69	c14c4e03.0	19.62	82.12
607	69	c14c4e03.0	19.83	121.89
578	69	c14c4e03.0	NA	NA
437	75	b0816082.0	13.21	58.87
525	75	b0816082.0	13.97	65.13
642	75	b0816082.0	14.54	93.12
423	75	b0816082.0	14.67	76.79
357	75	b0816082.0	14.68	63.34
590	75	b0816082.0	14.88	54.66
505	75	b0816082.0	15.32	71.86
361	75	b0816082.0	16.32	76.98
517	770	841bcf9a.0	14.12	125.79
666	770	841bcf9a.0	14.51	147.76
413	770	841bcf9a.0	15.19	66.96
495	770	841bcf9a.0	15.31	66.36
401	770	841bcf9a.0	15.63	69.31
550	770	841bcf9a.0	15.76	57.84
605	770	841bcf9a.0	16.77	120.96
611	770	841bcf9a.0	NA	NA
531	98	6ab77e3e.0	6.31	44.38
659	98	6ab77e3e.0	10.88	28.55
351	98	6ab77e3e.0	11.96	65.48
372	98	6ab77e3e.0	12.94	64.6
348	98	6ab77e3e.0	13.85	65.14
398	98	6ab77e3e.0	14.37	91.69
393	98	6ab77e3e.0	15.03	52.38
532	98	6ab77e3e.0	NA	NA
56	AZU	f3d9c979.0	11.99	110.28
93	AZU	f3d9c979.0	13.78	89.35
134	AZU	f3d9c979.0	14.88	107.81
119	AZU	f3d9c979.0	14.99	129.54
128	AZU	f3d9c979.0	17.2	128.67
37	AZU	f3d9c979.0	17.76	118.16
256	AZU	f3d9c979.0	18.16	136.01
36	AZU	f3d9c979.0	NA	97.38
534	IR6	85240e22.0	8.1	26.23
544	IR6	85240e22.0	8.69	39.58
554	IR6	85240e22.0	9.41	58.75
402	IR6	85240e22.0	9.95	52.27
521	IR6	85240e22.0	10.4	60.08
563	IR6	85240e22.0	11.82	58.17
566	IR6	85240e22.0	12.15	48.87
551	IR6	85240e22.0	NA	NA
60	Lim	NA	10.85	76.42
198	Lim	NA	11.54	74.57
105	Lim	NA	13.51	73.33
54	Lim	NA	13.61	93.15
130	Lim	NA	15.49	115.05
249	Lim	NA	16.61	75.92
53	Lim	NA	22.48	89.46
98	Lim	NA	23.42	99.18
103	Lin	NA	18.69	116.45
47	Lin	NA	19.51	104.3
238	Lin	NA	19.59	148.21
38	Lin	NA	20.49	90.56
44	Lin	NA	20.59	119.65
141	Lin	NA	21.3	119.98
70	Lin	NA	22.66	143.53
264	Lin	NA	23.8	145.25
221	Lla	NA	15.17	28.78
101	Lla	NA	15.59	68.59
50	Lla	NA	16.21	41.57
46	Lla	NA	16.68	60.08
162	Lla	NA	18.32	72.28
267	Lla	NA	19.51	66.91
118	Lla	NA	22.3	91.23
102	Lla	NA	NA	NA
710	019_RDP	028ac805.0	14.27	97.67
715	019_RDP	028ac805.0	15.16	97.74
699	019_RDP	028ac805.0	15.31	80.55
697	019_RDP	028ac805.0	15.37	43.99
709	019_RDP	028ac805.0	15.92	73.3
707	019_RDP	028ac805.0	16.1	95.35
706	019_RDP	028ac805.0	18.04	91.5
718	019_RDP	028ac805.0	18.62	94.08
702	071_RDP	e30161a0.0	15.35	132.01
701	071_RDP	e30161a0.0	16.23	120.51
717	071_RDP	e30161a0.0	16.72	133.65
719	071_RDP	e30161a0.0	17.01	180.63
705	071_RDP	e30161a0.0	18.69	186.9
703	071_RDP	e30161a0.0	19.25	131.43
716	071_RDP	e30161a0.0	19.39	71.74
713	071_RDP	e30161a0.0	22.04	158.25
700	087_RDP	1e443ba8.0	16.79	84.53
711	087_RDP	1e443ba8.0	17.98	66.71
698	087_RDP	1e443ba8.0	18.38	97.41
708	087_RDP	1e443ba8.0	18.7	105.92
696	087_RDP	1e443ba8.0	18.94	102.55
714	087_RDP	1e443ba8.0	20.11	103.58
704	087_RDP	1e443ba8.0	20.35	118.57
712	087_RDP	1e443ba8.0	20.49	120.87
738	098_RDP	e4833157.0	15.48	91.4
759	098_RDP	e4833157.0	16.01	147.43
725	098_RDP	e4833157.0	16.95	77.82
760	098_RDP	e4833157.0	17.62	108.48
764	098_RDP	e4833157.0	17.75	80.2
761	098_RDP	e4833157.0	17.88	69.6
771	098_RDP	e4833157.0	18.33	84.6
744	098_RDP	e4833157.0	19.28	148.27
748	103_RDP	3f2a659c.0	18.08	52.76
730	103_RDP	3f2a659c.0	25.08	139.54
721	103_RDP	3f2a659c.0	25.4	184.55
739	103_RDP	3f2a659c.0	27.42	167.12
763	103_RDP	3f2a659c.0	27.86	173.59
735	103_RDP	3f2a659c.0	27.94	190.06
749	103_RDP	3f2a659c.0	28.69	126.2
745	103_RDP	3f2a659c.0	29.86	132.15
769	105_RDP	2a7942f9.0	9.59	73.68
733	105_RDP	2a7942f9.0	10.11	85.57
741	105_RDP	2a7942f9.0	14.5	84.94
750	105_RDP	2a7942f9.0	14.56	105.38
773	105_RDP	2a7942f9.0	15.14	116.05
774	105_RDP	2a7942f9.0	15.69	85.42
768	105_RDP	2a7942f9.0	15.96	50.06
762	105_RDP	2a7942f9.0	18.48	109.53
757	109_RDP	98d19fcb.0	19.11	120.63
765	109_RDP	98d19fcb.0	19.57	98.99
751	109_RDP	98d19fcb.0	21.03	119.9
740	109_RDP	98d19fcb.0	21.87	118.27
729	109_RDP	98d19fcb.0	22.65	132.89
720	109_RDP	98d19fcb.0	23.31	118.89
731	109_RDP	98d19fcb.0	23.89	116.54
766	109_RDP	98d19fcb.0	24.97	143.24
926	115_RDP	080cb61d.0	12.09	127.31
860	115_RDP	080cb61d.0	13.99	132.81
848	115_RDP	080cb61d.0	14.53	140.01
954	115_RDP	080cb61d.0	15.18	133.41
837	115_RDP	080cb61d.0	15.38	137.85
941	115_RDP	080cb61d.0	15.78	152.77
838	115_RDP	080cb61d.0	17.11	91.61
901	115_RDP	080cb61d.0	17.61	137.48
922	116_RDP	4040faf1.0	12.15	65.8
845	116_RDP	4040faf1.0	12.86	91.09
843	116_RDP	4040faf1.0	13.03	101.5
943	116_RDP	4040faf1.0	13.1	74.05
900	116_RDP	4040faf1.0	13.56	82.23
969	116_RDP	4040faf1.0	16.6	88
963	116_RDP	4040faf1.0	16.64	79.91
816	116_RDP	4040faf1.0	NA	NA
871	118_RDP	edc86429.0	15.31	70.12
995	118_RDP	edc86429.0	15.31	70.12
865	118_RDP	edc86429.0	16.48	84.29
973	118_RDP	edc86429.0	16.48	106.9
992	118_RDP	edc86429.0	16.48	84.29
1012	118_RDP	edc86429.0	16.48	106.9
934	118_RDP	edc86429.0	17.64	76.1
1005	118_RDP	edc86429.0	17.64	76.1
894	118_RDP	edc86429.0	17.91	82.18
1001	118_RDP	edc86429.0	17.91	82.18
867	118_RDP	edc86429.0	17.97	80.72
993	118_RDP	edc86429.0	17.97	80.72
964	118_RDP	edc86429.0	18.11	90.66
1010	118_RDP	edc86429.0	18.11	90.66
890	118_RDP	edc86429.0	18.23	99.4
999	118_RDP	edc86429.0	18.23	99.4
747	119_RDP	2276ed84.0	12.21	176.08
770	119_RDP	2276ed84.0	13.15	173.63
734	119_RDP	2276ed84.0	15.44	171.69
775	119_RDP	2276ed84.0	16.06	138.7
753	119_RDP	2276ed84.0	18.54	192.89
728	119_RDP	2276ed84.0	20.37	211.76
755	119_RDP	2276ed84.0	20.55	177.29
756	119_RDP	2276ed84.0	21.15	187.36
723	120_RDP	a302d3e9.0	19.32	116.68
746	120_RDP	a302d3e9.0	20.54	94.15
726	120_RDP	a302d3e9.0	21.26	128.38
767	120_RDP	a302d3e9.0	22.12	145.16
724	120_RDP	a302d3e9.0	22.55	120.16
772	120_RDP	a302d3e9.0	23.2	116.85
754	120_RDP	a302d3e9.0	23.21	133.41
758	120_RDP	a302d3e9.0	23.69	120.6
722	121_RDP	fe887bb9.0	16.7	141.94
737	121_RDP	fe887bb9.0	18.7	98
736	121_RDP	fe887bb9.0	19.29	129.97
742	121_RDP	fe887bb9.0	19.79	146.66
752	121_RDP	fe887bb9.0	20.6	100.47
743	121_RDP	fe887bb9.0	22.54	152.41
727	121_RDP	fe887bb9.0	23.23	140
732	121_RDP	fe887bb9.0	23.81	165.05
783	122_RDP	02275e26.0	19.66	47.2
781	122_RDP	02275e26.0	21.43	96.93
786	122_RDP	02275e26.0	23.31	104.77
778	122_RDP	02275e26.0	23.81	145.64
776	122_RDP	02275e26.0	24	131.88
790	122_RDP	02275e26.0	24.5	109.47
780	122_RDP	02275e26.0	25.13	119.19
789	122_RDP	02275e26.0	26.73	155.14
785	123_RDP	8a2423c0.0	12.82	120.38
788	123_RDP	8a2423c0.0	13.7	124.26
777	123_RDP	8a2423c0.0	14.1	112.47
784	123_RDP	8a2423c0.0	14.12	215.45
787	123_RDP	8a2423c0.0	14.34	195.79
779	123_RDP	8a2423c0.0	14.95	156.06
792	123_RDP	8a2423c0.0	15.38	121.89
791	123_RDP	8a2423c0.0	15.5	200.75
782	126_RDP	727ccfb0.0	15.47	62.2
815	126_RDP	727ccfb0.0	17.25	61.09
809	126_RDP	727ccfb0.0	17.27	106.41
812	126_RDP	727ccfb0.0	18.48	121.45
813	126_RDP	727ccfb0.0	18.53	78.03
808	126_RDP	727ccfb0.0	18.8	89.16
811	126_RDP	727ccfb0.0	18.91	72.78
814	126_RDP	727ccfb0.0	19.74	89.48
793	130_RDP	a63aa2c0.0	10.38	72.4
797	130_RDP	a63aa2c0.0	11.51	86.42
796	130_RDP	a63aa2c0.0	12.38	70.75
804	130_RDP	a63aa2c0.0	13.68	60.07
802	130_RDP	a63aa2c0.0	13.77	100.39
810	130_RDP	a63aa2c0.0	13.82	86.98
806	130_RDP	a63aa2c0.0	14.67	107.23
805	130_RDP	a63aa2c0.0	14.9	114.09
933	135_RDP	c5065b98.0	15.12	126.27
888	135_RDP	c5065b98.0	16.51	123.69
910	135_RDP	c5065b98.0	17.03	89.62
912	135_RDP	c5065b98.0	17.83	125.67
905	135_RDP	c5065b98.0	18	92.05
869	135_RDP	c5065b98.0	19.05	154.37
965	135_RDP	c5065b98.0	19.08	134.03
970	135_RDP	c5065b98.0	19.76	110.48
801	147_RDP	121d1c4c.0	18.16	93.09
794	147_RDP	121d1c4c.0	19.09	79.66
800	147_RDP	121d1c4c.0	19.14	99.82
803	147_RDP	121d1c4c.0	19.33	117.45
807	147_RDP	121d1c4c.0	20.33	89.15
795	147_RDP	121d1c4c.0	22.63	134.95
799	147_RDP	121d1c4c.0	22.66	96.78
798	147_RDP	121d1c4c.0	24.33	138.72
923	148_RDP	e3fc5497.0	11.23	55.61
819	148_RDP	e3fc5497.0	11.26	81.26
928	148_RDP	e3fc5497.0	12.72	65.19
861	148_RDP	e3fc5497.0	12.77	82.19
857	148_RDP	e3fc5497.0	13.39	83.47
851	148_RDP	e3fc5497.0	14.23	86.25
911	148_RDP	e3fc5497.0	14.63	101.59
889	148_RDP	e3fc5497.0	NA	NA
880	150_RDP	a51b2a39.0	7.45	65.89
996	150_RDP	a51b2a39.0	7.45	65.89
868	150_RDP	a51b2a39.0	10.57	66.81
994	150_RDP	a51b2a39.0	10.57	66.81
937	150_RDP	a51b2a39.0	10.72	81.21
1006	150_RDP	a51b2a39.0	10.72	81.21
831	150_RDP	a51b2a39.0	13.6	72.82
986	150_RDP	a51b2a39.0	13.6	72.82
827	150_RDP	a51b2a39.0	13.97	55.26
983	150_RDP	a51b2a39.0	13.97	55.26
829	150_RDP	a51b2a39.0	14	79.71
984	150_RDP	a51b2a39.0	14	79.71
962	150_RDP	a51b2a39.0	16.92	91.51
1009	150_RDP	a51b2a39.0	16.92	91.51
882	150_RDP	a51b2a39.0	17.12	73.71
997	150_RDP	a51b2a39.0	17.12	73.71
858	152_RDP	2a7cba52.0	16.26	96.19
818	152_RDP	2a7cba52.0	17.26	112
859	152_RDP	2a7cba52.0	17.93	118.36
955	152_RDP	2a7cba52.0	17.94	82.02
907	152_RDP	2a7cba52.0	18.91	97.85
870	152_RDP	2a7cba52.0	NA	NA
950	152_RDP	2a7cba52.0	NA	NA
958	152_RDP	2a7cba52.0	NA	NA
909	156_RDP	f891c0de.0	13.78	72.53
916	156_RDP	f891c0de.0	13.8	60.64
850	156_RDP	f891c0de.0	13.84	83.47
821	156_RDP	f891c0de.0	15.04	73.65
879	156_RDP	f891c0de.0	15.69	129.15
828	156_RDP	f891c0de.0	17.01	117.47
917	156_RDP	f891c0de.0	NA	NA
940	156_RDP	f891c0de.0	NA	NA
945	160_RDP	fd1ba9ba.0	10.08	55.63
856	160_RDP	fd1ba9ba.0	10.3	80.91
942	160_RDP	fd1ba9ba.0	10.59	69.7
971	160_RDP	fd1ba9ba.0	11.19	73.65
826	160_RDP	fd1ba9ba.0	11.49	78.81
847	160_RDP	fd1ba9ba.0	11.71	70.16
883	160_RDP	fd1ba9ba.0	11.77	80.42
951	160_RDP	fd1ba9ba.0	12.49	73.33
878	161_RDP	c949dc7c.0	11.51	81.75
873	161_RDP	c949dc7c.0	14.55	101.91
875	161_RDP	c949dc7c.0	14.86	70.13
947	161_RDP	c949dc7c.0	16.15	69.37
817	161_RDP	c949dc7c.0	16.27	78.52
918	161_RDP	c949dc7c.0	16.34	95.48
840	161_RDP	c949dc7c.0	18.04	88.42
927	161_RDP	c949dc7c.0	18.86	96.79
952	169_RDP	5c60aacf.0	16.02	63.07
1008	169_RDP	5c60aacf.0	16.02	63.07
855	169_RDP	5c60aacf.0	16.39	81.3
991	169_RDP	5c60aacf.0	16.39	81.3
966	169_RDP	5c60aacf.0	16.48	104.87
1011	169_RDP	5c60aacf.0	16.48	104.87
920	169_RDP	5c60aacf.0	17.03	104.9
1003	169_RDP	5c60aacf.0	17.03	104.9
975	169_RDP	5c60aacf.0	17.37	76.77
1013	169_RDP	5c60aacf.0	17.37	76.77
830	169_RDP	5c60aacf.0	18.26	101.24
985	169_RDP	5c60aacf.0	18.26	101.24
908	169_RDP	5c60aacf.0	18.59	92.06
1002	169_RDP	5c60aacf.0	18.59	92.06
891	169_RDP	5c60aacf.0	18.96	116.57
1000	169_RDP	5c60aacf.0	18.96	116.57
974	170_RDP	fc730730.0	13.17	98.07
924	170_RDP	fc730730.0	17.45	89.16
915	170_RDP	fc730730.0	19.9	76.26
833	170_RDP	fc730730.0	20.78	86.35
899	170_RDP	fc730730.0	23.98	101.72
874	170_RDP	fc730730.0	25.39	86.82
849	170_RDP	fc730730.0	28.61	95.09
931	170_RDP	fc730730.0	30.89	131.42
977	171_RDP	7c86efa6.0	12.91	103.03
988	171_RDP	7c86efa6.0	12.91	103.03
976	171_RDP	7c86efa6.0	12.98	93.58
982	171_RDP	7c86efa6.0	12.98	95.9
987	171_RDP	7c86efa6.0	12.98	93.58
1007	171_RDP	7c86efa6.0	12.98	95.9
980	171_RDP	7c86efa6.0	15.36	89.2
998	171_RDP	7c86efa6.0	15.36	89.2
981	171_RDP	7c86efa6.0	15.57	73.32
1004	171_RDP	7c86efa6.0	15.57	73.32
978	171_RDP	7c86efa6.0	15.7	102.51
989	171_RDP	7c86efa6.0	15.7	102.51
979	171_RDP	7c86efa6.0	18.25	195.35
990	171_RDP	7c86efa6.0	18.25	195.35
949	174_RDP	22875c56.0	12.15	108.61
929	174_RDP	22875c56.0	13.18	117.9
895	174_RDP	22875c56.0	13.44	118.86
939	174_RDP	22875c56.0	14.44	132.93
832	174_RDP	22875c56.0	15.27	146.13
846	174_RDP	22875c56.0	15.52	76.58
854	174_RDP	22875c56.0	16.25	105.97
919	174_RDP	22875c56.0	16.5	136.85
841	176_RDP	2257c553.0	17.2	154.56
968	176_RDP	2257c553.0	17.88	132.64
852	176_RDP	2257c553.0	17.89	161.74
872	176_RDP	2257c553.0	18.13	125.77
935	176_RDP	2257c553.0	18.62	147.49
967	176_RDP	2257c553.0	19.08	133.25
885	176_RDP	2257c553.0	19.38	147.75
936	176_RDP	2257c553.0	22.12	152.94
863	177_RDP	af014bc6.0	13.26	71.06
898	177_RDP	af014bc6.0	15.04	42.81
897	177_RDP	af014bc6.0	15.23	91.26
881	177_RDP	af014bc6.0	15.58	97.92
938	177_RDP	af014bc6.0	15.77	109.59
957	177_RDP	af014bc6.0	15.89	96.99
892	177_RDP	af014bc6.0	17.25	110.07
823	177_RDP	af014bc6.0	19.34	91.47
692	178_RDP	6df8173f.0	17.54	107.21
688	178_RDP	6df8173f.0	17.89	99.86
694	178_RDP	6df8173f.0	18.68	95.24
695	178_RDP	6df8173f.0	19.16	60.62
690	178_RDP	6df8173f.0	19.56	118.96
691	178_RDP	6df8173f.0	20.17	116.33
689	178_RDP	6df8173f.0	20.52	130.06
693	178_RDP	6df8173f.0	20.8	134.1
896	182_RDP	094ba8c6.0	8.58	60.94
956	182_RDP	094ba8c6.0	8.78	61.3
876	182_RDP	094ba8c6.0	9.27	88.27
913	182_RDP	094ba8c6.0	9.53	48.42
959	182_RDP	094ba8c6.0	10.73	56.83
822	182_RDP	094ba8c6.0	11.98	60.9
930	182_RDP	094ba8c6.0	NA	NA
961	182_RDP	094ba8c6.0	NA	NA
904	185_RDP	8cb7d729.0	9.56	95.17
862	185_RDP	8cb7d729.0	9.66	86.68
820	185_RDP	8cb7d729.0	11.69	83.83
887	185_RDP	8cb7d729.0	14.57	97.81
839	185_RDP	8cb7d729.0	14.95	92.6
960	185_RDP	8cb7d729.0	15	77.26
836	185_RDP	8cb7d729.0	15.4	87.95
866	185_RDP	8cb7d729.0	17.08	117.48
944	196_RDP	bd119a75.0	8.49	43.34
884	196_RDP	bd119a75.0	11.18	41.15
842	196_RDP	bd119a75.0	11.79	90.67
914	196_RDP	bd119a75.0	11.91	81.73
972	196_RDP	bd119a75.0	14.99	55.81
886	196_RDP	bd119a75.0	NA	NA
893	196_RDP	bd119a75.0	NA	NA
921	196_RDP	bd119a75.0	NA	NA
825	70_RDP	72bb892f.0	9.1	38.59
877	70_RDP	72bb892f.0	9.63	79.67
925	70_RDP	72bb892f.0	10.55	90.5
906	70_RDP	72bb892f.0	11.12	78.19
948	70_RDP	72bb892f.0	11.31	84.44
946	70_RDP	72bb892f.0	12.8	71.93
853	70_RDP	72bb892f.0	13.18	87.24
864	70_RDP	72bb892f.0	13.9	74.7
902	79_RDP	1de0e087.0	9.19	112.96
932	79_RDP	1de0e087.0	12.29	96.24
835	79_RDP	1de0e087.0	13.01	68.87
844	79_RDP	1de0e087.0	13.93	110.7
903	79_RDP	1de0e087.0	14.11	71.78
953	79_RDP	1de0e087.0	14.31	89.78
824	79_RDP	1de0e087.0	15.35	148.48
834	79_RDP	1de0e087.0	17.08	71.84
