## Supplemental methods and scripts for "Low additive genetic variation in a trait under selection in domesticated rice": NSFTV2HDRA.tsv

7c74fa8e.0	NSFTV194
c7301040.0	NSFTV272
17627a92.0	NSFTV278
642238d9.0	NSFTV279
4b0a7350.0	NSFTV340
a0f35768.0	NSFTV344
5c592759.0	NSFTV390
dfb13733.0	NSFTV41
12c4cd0b.0	NSFTV617
02d095ba.0	NSFTV80
0c85e164.0	NSFTV95
61152244.0	NSFTV166
37249a74.0	NSFTV206
a7983b03.0	NSFTV227
fe70ec33.0	NSFTV259
4c188d7c.0	NSFTV293
7e956f22.0	NSFTV332
1f10be3d.0	NSFTV100
eac19fb8.0	NSFTV114
280279b3.0	NSFTV121
76a1efc9.0	NSFTV128
024bbd20.0	NSFTV182
6af7c9fc.0	NSFTV20
5497b233.0	NSFTV211
915c0033.0	NSFTV217
85da3a70.0	NSFTV218
eb17cda6.0	NSFTV236
dc2cf39b.0	NSFTV237
5efe8622.0	NSFTV244
1911c363.0	NSFTV253
f2f12364.0	NSFTV264
544f48c0.0	NSFTV265
f7da2506.0	NSFTV266
85959164.0	NSFTV281
8288d278.0	NSFTV305
1e26852c.0	NSFTV335
14e43b02.0	NSFTV364
e59cbfbe.0	NSFTV367
de696d95.0	NSFTV376
a08839ce.0	NSFTV387
3afe3c0b.0	NSFTV388
76f56677.0	NSFTV40
63f63dde.0	NSFTV48
ef8fd965.0	NSFTV55
7f7fb805.0	NSFTV60
a4acb3d5.0	NSFTV618
fb21dae1.0	NSFTV622
9b34fda6.0	NSFTV627
ce3f9303.0	NSFTV629
1fbe21f5.0	NSFTV631
64fa0112.0	NSFTV87
531e23fa.0	NSFTV112
6c91b63d.0	NSFTV124
f0328a18.0	NSFTV16
f659d521.0	NSFTV160
97ce6839.0	NSFTV191
311aaf30.0	NSFTV221
bfa16661.0	NSFTV260
c20dfc59.0	NSFTV373
8d6aded4.0	NSFTV45
5533f406.0	NSFTV5
61b7bf53.0	NSFTV53
9f1f4614.0	NSFTV93
16463092.0	NSFTV105
660f0236.0	NSFTV13
d09d62e7.0	NSFTV131
e4533c8b.0	NSFTV152
40f343f4.0	NSFTV153
480f7505.0	NSFTV178
cbd6b346.0	NSFTV18
d22c8e33.0	NSFTV19
c8a73fe7.0	NSFTV200
195567bf.0	NSFTV228
e0815776.0	NSFTV246
ceb798a3.0	NSFTV261
f30e146b.0	NSFTV262
fc26ce23.0	NSFTV276
b6701089.0	NSFTV28
ea28671d.0	NSFTV314
b828b757.0	NSFTV316
b956dfb5.0	NSFTV317
3eb8fab5.0	NSFTV318
c7aeb39f.0	NSFTV319
cf44b628.0	NSFTV320
1f6f13c3.0	NSFTV321
72cef953.0	NSFTV322
1510e4aa.0	NSFTV323
0defa551.0	NSFTV324
aeed4684.0	NSFTV326
fb2b3d82.0	NSFTV327
1e4f3933.0	NSFTV328
3e58f34c.0	NSFTV329
2b4e06fe.0	NSFTV33
084e8b29.0	NSFTV330
d438bfed.0	NSFTV331
fa180a1e.0	NSFTV336
9f786a86.0	NSFTV341
4e35b58a.0	NSFTV345
80fc89ae.0	NSFTV346
af77442b.0	NSFTV353
cc0ef8cf.0	NSFTV357
c86f37d0.0	NSFTV359
6f068769.0	NSFTV360
dd2bfbfb.0	NSFTV369
bd7aaa87.0	NSFTV370
84ad8457.0	NSFTV371
e8f708a5.0	NSFTV372
eca85a73.0	NSFTV378
014ab0f1.0	NSFTV39
81d03b86.0	NSFTV4
7d4c6c4e.0	NSFTV44
21d3f1b3.0	NSFTV49
9c099b78.0	NSFTV58
0d125c0e.0	NSFTV6
432387a8.0	NSFTV651
66d97672.0	NSFTV78
006dfe9b.0	NSFTV81
328163e1.0	NSFTV85
6e26f4cc.0	NSFTV102
8a06320f.0	NSFTV106
1d0066e2.0	NSFTV11
11bf5114.0	NSFTV110
5b144b9c.0	NSFTV117
3aa51818.0	NSFTV119
714ac141.0	NSFTV123
63f298ba.0	NSFTV125
0f6a67da.0	NSFTV126
8fafd383.0	NSFTV129
a796716d.0	NSFTV130
02cc7c6d.0	NSFTV132
d72ee9ba.0	NSFTV136
8653bbdb.0	NSFTV137
1a946dc6.0	NSFTV138
a8319fc6.0	NSFTV141
806c51cc.0	NSFTV142
17c4070a.0	NSFTV145
ed1beb9e.0	NSFTV148
93387d96.0	NSFTV156
4ef132dc.0	NSFTV159
4f643bf5.0	NSFTV161
2b28e441.0	NSFTV162
192e24ab.0	NSFTV163
446f6c62.0	NSFTV17
b238d197.0	NSFTV171
9ac72c9e.0	NSFTV172
661eaeaa.0	NSFTV189
cff871e8.0	NSFTV196
f46f03bf.0	NSFTV203
d628ec3a.0	NSFTV207
e876c9ec.0	NSFTV208
5384be83.0	NSFTV209
fa4c4111.0	NSFTV21
7cfe4a0c.0	NSFTV222
49649a00.0	NSFTV231
32ca1759.0	NSFTV234
13ae4f27.0	NSFTV235
2a7724c1.0	NSFTV241
56f5103e.0	NSFTV252
3fb62843.0	NSFTV255
092f15e7.0	NSFTV269
a32e0586.0	NSFTV284
30646147.0	NSFTV29
9a60fd42.0	NSFTV294
07f246bb.0	NSFTV299
5ef1be74.0	NSFTV3
dd6e755e.0	NSFTV30
773e969e.0	NSFTV304
872ec0b4.0	NSFTV313
74c9fbbc.0	NSFTV315
d0392fe8.0	NSFTV325
a7bec464.0	NSFTV337
b3a301ea.0	NSFTV339
c03e2c51.0	NSFTV34
a446becd.0	NSFTV348
a5a6e2dd.0	NSFTV349
c59435a8.0	NSFTV35
41be3af3.0	NSFTV354
f22d2dc6.0	NSFTV356
3b25c24f.0	NSFTV385
0c8eb926.0	NSFTV398
61876b53.0	NSFTV400
e5951598.0	NSFTV43
71d5fcf4.0	NSFTV57
85240e22.0	NSFTV612
298c9652.0	NSFTV616
9e09efb3.0	NSFTV620
630c7f90.0	NSFTV626
b23710c4.0	NSFTV633
924bd3ae.0	NSFTV634
ebb47c09.0	NSFTV636
986a3c37.0	NSFTV642
0491646d.0	NSFTV643
f66e275e.0	NSFTV644
ea294193.0	NSFTV646
7691a376.0	NSFTV66
61cc3858.0	NSFTV71
12d82364.0	NSFTV72
55d3afae.0	NSFTV74
cb5e38e6.0	NSFTV76
45ec7861.0	NSFTV77
743f41c1.0	NSFTV90
86f75d2b.0	NSFTV1
2e1c9c87.0	NSFTV10
8c76404c.0	NSFTV103
8629f76c.0	NSFTV104
7a723d9e.0	NSFTV113
0bca95e0.0	NSFTV115
71bd9426.0	NSFTV118
1a95985b.0	NSFTV133
4ab486ec.0	NSFTV134
3ea144c5.0	NSFTV143
3269952e.0	NSFTV144
e13b4d7a.0	NSFTV15
dee26171.0	NSFTV151
dfdfb828.0	NSFTV154
9127f236.0	NSFTV155
2db62b89.0	NSFTV157
6516a500.0	NSFTV158
ba028784.0	NSFTV169
0f847952.0	NSFTV173
15e6c437.0	NSFTV177
5505a767.0	NSFTV179
f948d7b5.0	NSFTV180
8cd35626.0	NSFTV181
7119ebee.0	NSFTV184
4559ff3f.0	NSFTV186
fdd98970.0	NSFTV192
cd22c3de.0	NSFTV2
778cea6e.0	NSFTV204
348853a5.0	NSFTV205
149fb038.0	NSFTV216
199f4455.0	NSFTV219
c5bf98cc.0	NSFTV220
f2e9bed5.0	NSFTV224
a31b4a06.0	NSFTV225
0ede42bd.0	NSFTV230
c528bce0.0	NSFTV232
ca615802.0	NSFTV233
44aeff79.0	NSFTV243
8a41a10a.0	NSFTV245
de7ac7bf.0	NSFTV247
9b37187d.0	NSFTV248
87621330.0	NSFTV249
88e1f162.0	NSFTV250
0be20a08.0	NSFTV256
cb9c18df.0	NSFTV257
c7d2513e.0	NSFTV263
aceb3352.0	NSFTV267
b49ad0db.0	NSFTV268
6815ec6d.0	NSFTV270
b67fd5f6.0	NSFTV271
07dac217.0	NSFTV275
1516d75f.0	NSFTV277
5aa7968d.0	NSFTV282
6b37cb3d.0	NSFTV283
0e787735.0	NSFTV287
bc6b0af5.0	NSFTV288
7fc911f7.0	NSFTV289
d864377c.0	NSFTV290
b29d3bf4.0	NSFTV291
6d9c7d8b.0	NSFTV292
e8c621e8.0	NSFTV295
2b81cf74.0	NSFTV296
5ae0bd70.0	NSFTV297
16d7e397.0	NSFTV300
86556239.0	NSFTV301
234e0df9.0	NSFTV302
73c4fdfb.0	NSFTV303
2c583eed.0	NSFTV306
c0d6eca3.0	NSFTV307
d2da857d.0	NSFTV31
137628a5.0	NSFTV311
068b860d.0	NSFTV32
22e60af9.0	NSFTV333
09869491.0	NSFTV334
fed0b9a3.0	NSFTV338
b663b3f8.0	NSFTV343
c6d4b592.0	NSFTV351
122a975b.0	NSFTV355
2593e5a7.0	NSFTV36
e32c9d62.0	NSFTV363
f2e723fc.0	NSFTV365
73b20824.0	NSFTV366
db737b9b.0	NSFTV368
b37e6755.0	NSFTV374
238f25f1.0	NSFTV380
3e1268da.0	NSFTV383
57d7feea.0	NSFTV51
9e0c626c.0	NSFTV52
652530bb.0	NSFTV56
9ec86ff1.0	NSFTV62
407f31bd.0	NSFTV63
48d3bc66.0	NSFTV639
a53530c6.0	NSFTV64
88631879.0	NSFTV641
bc9c6f80.0	NSFTV652
39dd7feb.0	NSFTV67
c0936cf1.0	NSFTV79
becfe767.0	NSFTV83
2a9d8d47.0	NSFTV9
ff836253.0	NSFTV91
20a4c97d.0	NSFTV94
9f782e9e.0	NSFTV101
7b7a0d82.0	NSFTV107
e3b049a9.0	NSFTV108
6cedf6aa.0	NSFTV116
8e6220e5.0	NSFTV120
b6dc1bcc.0	NSFTV122
b403e79f.0	NSFTV127
bd0d322b.0	NSFTV139
85551f9c.0	NSFTV140
48b4f132.0	NSFTV147
d56e98bc.0	NSFTV149
128dd425.0	NSFTV150
72497775.0	NSFTV164
9b2223bb.0	NSFTV165
8e941960.0	NSFTV167
715bc18e.0	NSFTV170
08de34ee.0	NSFTV174
1e91cb13.0	NSFTV175
8cfa8fb2.0	NSFTV176
c08a5ea2.0	NSFTV183
c97be7ae.0	NSFTV185
60e142c3.0	NSFTV187
bf18cbae.0	NSFTV188
bf7afed8.0	NSFTV190
5632be21.0	NSFTV193
3c10a4b8.0	NSFTV195
818143d8.0	NSFTV198
958ed737.0	NSFTV199
263f2baf.0	NSFTV201
ccdc6d39.0	NSFTV202
330798b4.0	NSFTV212
b2320902.0	NSFTV213
34df4fca.0	NSFTV214
fed1dbae.0	NSFTV215
52c6e2ba.0	NSFTV22
f73fa9e9.0	NSFTV223
536afc14.0	NSFTV226
7741d7c1.0	NSFTV23
9b36ce98.0	NSFTV238
523d5ec4.0	NSFTV239
e074229f.0	NSFTV24
6f263bd1.0	NSFTV240
b21f7528.0	NSFTV242
1ce7093b.0	NSFTV25
f25ad349.0	NSFTV251
60c362f1.0	NSFTV258
32a15c4d.0	NSFTV26
1956dd3f.0	NSFTV27
493f2b7e.0	NSFTV273
7dba928e.0	NSFTV274
58d5bdc3.0	NSFTV280
9baa653c.0	NSFTV285
044639de.0	NSFTV286
593def74.0	NSFTV308
a0a3d697.0	NSFTV309
fbae20bd.0	NSFTV310
ac7a352c.0	NSFTV342
853e318c.0	NSFTV347
8adbe877.0	NSFTV350
3f0623af.0	NSFTV352
0764178c.0	NSFTV358
cbba6af5.0	NSFTV362
69527f35.0	NSFTV37
9aa2c28a.0	NSFTV375
2779bba9.0	NSFTV377
626cd18d.0	NSFTV379
77f6728e.0	NSFTV381
9764b3c8.0	NSFTV384
4f4f777a.0	NSFTV386
7126c359.0	NSFTV389
180a155f.0	NSFTV391
c4a397e5.0	NSFTV392
1f856ac1.0	NSFTV394
ffde60f9.0	NSFTV395
1eb5d579.0	NSFTV396
45d3c920.0	NSFTV397
12a175c1.0	NSFTV399
68c2ecf8.0	NSFTV46
06334433.0	NSFTV54
a5ec1b10.0	NSFTV59
d298701c.0	NSFTV647
f7e71b48.0	NSFTV619
b4d6e1d7.0	NSFTV621
961237a1.0	NSFTV624
38ab4ed4.0	NSFTV625
3995b6ff.0	NSFTV628
76db905a.0	NSFTV630
77522873.0	NSFTV632
f3d9c979.0	NSFTV635
ad1a9c05.0	NSFTV638
1ab838a2.0	NSFTV65
c14c4e03.0	NSFTV69
e37be9e5.0	NSFTV7
efbb93de.0	NSFTV70
97dcf87d.0	NSFTV73
b0816082.0	NSFTV75
841bcf9a.0	NSFTV770
30c3073f.0	NSFTV8
7bee5b9f.0	NSFTV84
897c5eef.0	NSFTV89
5df8f871.0	NSFTV92
32a6808e.0	NSFTV96
6ab77e3e.0	NSFTV98
7eb7c6a8.0	NSFTV99
9517bcf3.0	IRGC117475
7f32098d.0	IRGC121084
225401ad.0	IRGC121199
964ffc2f.0	IRGC121200
9dd98930.0	IRGC121224
1fb8be6d.0	IRGC121246
f4121f4a.0	IRGC121257
15653806.0	IRGC121269
5cf82125.0	IRGC121276
c3b20632.0	IRGC121307
2779bcea.0	IRGC121310
2552833e.0	IRGC121312
c88dcbba.0	IRGC121316
00df5fd9.0	IRGC121320
ea2ae002.0	IRGC121322
423be591.0	IRGC121342
13c6ec1f.0	IRGC121343
d8d968e8.0	IRGC121344
608b0d34.0	IRGC121352
04160e1f.0	IRGC121371
0b170025.0	IRGC121467
2ced64b0.0	IRGC121474
c330d53d.0	IRGC121493
d8ee9654.0	IRGC121509
5b45a727.0	IRGC121542
53e1db9a.0	IRGC121545
05bef934.0	IRGC121563
8366125c.0	IRGC121631
a36b3994.0	IRGC121639
c448006d.0	IRGC121657
2e05f839.0	IRGC121675
6b4dfade.0	IRGC121676
d201f62a.0	IRGC121677
a9fafe8d.0	IRGC121687
6cad450a.0	IRGC121690
95a5f956.0	IRGC121869
e1d1c3b0.0	IRGC121877
9c00ac3a.0	IRGC121886
89688646.0	IRGC121896
18484bd4.0	IRGC121897
f1be6ab1.0	IRGC121902
6f83eb1c.0	IRGC121911
3b7bddf8.0	IRGC121917
96d3e4cd.0	IRGC122128
df6b58b1.0	IRGC124378
57266d87.0	IRGC127001
7395f5f2.0	IRGC127014
c24e8d0b.0	IRGC127028
fd06d669.0	IRGC124503
2f648b1a.0	NA
d38fc026.0	IRGC127026
c3a0f7fe.0	NA
1f432a79.0	IRGC132382
6104b4fa.0	IRGC126993
4780f875.0	IRGC117457
e6d9931e.0	IRGC121073
a0c41ad0.0	IRGC121136
63b37a65.0	IRGC121270
68fcf28b.0	IRGC121277
42e96229.0	IRGC121291
7e4db000.0	IRGC121311
d7aee7e3.0	IRGC121447
ac6f5be2.0	IRGC121462
a25e989b.0	IRGC121564
33a2d283.0	IRGC121714
0925e44d.0	IRGC121717
1dc8c8b0.0	IRGC121758
e4778aa3.0	IRGC121786
6346e91f.0	IRGC121811
db9c335a.0	IRGC121812
11de926a.0	IRGC121830
b07a5ebd.0	IRGC121901
36e3092d.0	IRGC121990
4bd6d76f.0	IRGC122220
431da0d8.0	IRGC124425
658e838e.0	IRGC124428
dd7514b5.0	IRGC127002
dfdf7191.0	IRGC124450
90ab483e.0	IRGC127022
d225a930.0	IRGC127008
8cb7d729.0	IRGC124381
1ee2970e.0	IRGC117449
38df9a64.0	IRGC117450
be2b0b83.0	IRGC117462
7655c2c9.0	IRGC117484
2540f4a9.0	IRGC117492
63978d53.0	IRGC117513
9f2f01a6.0	IRGC117539
a27c9268.0	IRGC117542
dd87f5b2.0	IRGC117593
fac69552.0	IRGC121208
d2d89b16.0	IRGC121210
89c6d4c3.0	IRGC121212
3aacc5da.0	IRGC121221
1ded3870.0	IRGC121223
f8c60a5c.0	IRGC121230
c9e82c6b.0	IRGC121256
2fe209f3.0	IRGC121259
5f58e497.0	IRGC121287
b528a0ac.0	IRGC121292
e0659230.0	IRGC121295
b22c7909.0	IRGC121296
413a7a91.0	IRGC121299
7495fecd.0	IRGC121321
3fe87c50.0	IRGC121327
10ecf993.0	IRGC121329
b308ee1b.0	IRGC121333
a7e6bc0f.0	IRGC121348
57244fb4.0	IRGC121377
8431d0cb.0	IRGC121378
af41e04c.0	IRGC121386
072145c9.0	IRGC121405
c6a28e9a.0	IRGC121414
c43aa79c.0	IRGC121437
3a239ed9.0	IRGC121444
01a58510.0	IRGC121445
a27eecb6.0	IRGC121450
a3c1a15a.0	IRGC121454
f5084c92.0	IRGC121459
28dd8a58.0	IRGC121460
9fc0cd56.0	IRGC121469
5bfc8cb2.0	IRGC121470
5aca49df.0	IRGC121484
5da42fd9.0	IRGC121485
4dff8039.0	IRGC121486
6b7c863c.0	IRGC121498
bcea78dd.0	IRGC121512
0ab47bcf.0	IRGC121534
bc730b70.0	IRGC121539
676e7e71.0	IRGC121540
51a3d19a.0	IRGC121559
3a860263.0	IRGC121577
d0af3af6.0	IRGC121580
b0a4723c.0	IRGC121581
447b96f9.0	IRGC121584
484b2a0f.0	IRGC121595
7165bf45.0	IRGC121601
37b04b0e.0	IRGC121609
f200c53c.0	IRGC121630
b636ae41.0	IRGC121649
80b14670.0	IRGC121666
dd6f07f2.0	IRGC121669
8419be2d.0	IRGC121692
d75343a8.0	IRGC121718
63b92cb1.0	IRGC121724
25cdd8ae.0	IRGC121739
16d8852d.0	IRGC121745
e2606999.0	IRGC121781
0766f190.0	IRGC121783
7db51659.0	IRGC121792
8f9e422a.0	IRGC121797
f292fe0a.0	IRGC121798
10ccd7df.0	IRGC121807
fb2aa5d5.0	IRGC121814
b1b06a70.0	IRGC121831
c87aa39c.0	IRGC121841
325e218d.0	IRGC121842
670e6452.0	IRGC121861
be0d0ee1.0	IRGC121914
b3179659.0	IRGC121918
c10dc5f6.0	IRGC121944
1938daea.0	IRGC121946
a200a66f.0	IRGC121975
35b48cd4.0	IRGC121985
d6a5eaee.0	IRGC122004
5a39d9e2.0	IRGC122020
5d11b518.0	IRGC122130
77fc11c7.0	IRGC122178
44046f80.0	IRGC122281
4a2f3d7e.0	IRGC124480
a126ec91.0	IRGC124488
212a733d.0	IRGC124491
50db5bd2.0	IRGC117484
01e7f933.0	IRGC117492
4f00d7a6.0	IRGC117542
fb72ce06.0	IRGC122130
5cdc1419.0	IRGC124382
cab2fe46.0	IRGC124455
d39ab13b.0	IRGC126348
ba4052aa.0	IRGC127023
d00c1e13.0	IRGC117425
61659fb4.0	IRGC117426
92044b56.0	IRGC117494
ea0b205a.0	IRGC117551
77acb0f4.0	IRGC121214
392016d6.0	IRGC121251
16ef3c90.0	IRGC121262
26863647.0	IRGC121265
2662c501.0	IRGC121306
57c71a3b.0	IRGC121323
244f1a44.0	IRGC121330
7f495a55.0	IRGC121426
d02dfe4e.0	IRGC121440
30b72e37.0	IRGC121472
0b7d031b.0	IRGC121491
46aa9c6a.0	IRGC121499
de22ff14.0	IRGC121773
0a12f8f9.0	IRGC121864
d4f656cf.0	IRGC121898
60808a33.0	IRGC121899
d00521f4.0	IRGC121909
3ebf9098.0	IRGC121979
5664e98d.0	IRGC126351
812b0411.0	IRGC127027
a5206245.0	IRGC117438
2746fbbe.0	IRGC127012
a5a2f255.0	IRGC117267
e5370b7e.0	IRGC117283
5a43ae22.0	IRGC117429
96802f46.0	IRGC117434
00a48c38.0	IRGC117459
d4dd88ed.0	IRGC117502
5808fd31.0	IRGC117505
280a75b5.0	IRGC117585
be814f56.0	IRGC117588
6bdc5ba1.0	IRGC120849
98ca16ae.0	IRGC120851
f2091f9a.0	IRGC120858
7cf3fc60.0	IRGC120864
899894ae.0	IRGC120869
0a5fbba4.0	IRGC120872
1d8fb8a4.0	IRGC120877
824bd841.0	IRGC120881
f0fecafd.0	IRGC120886
77bec15a.0	IRGC120888
3445fd21.0	IRGC120889
61d7b167.0	IRGC120891
41872470.0	IRGC120894
971d8d35.0	IRGC120896
b67e42b8.0	IRGC120899
04704bb4.0	IRGC120901
1a210383.0	IRGC120907
f0d3206f.0	IRGC120910
e78d371e.0	IRGC120911
c0fe8244.0	IRGC120915
abc6960f.0	IRGC120920
559cd294.0	IRGC120931
4c9441ab.0	IRGC120934
78f9e9fe.0	IRGC120935
520f2474.0	IRGC120953
6867d380.0	IRGC120954
2a5ee06d.0	IRGC120955
40caaf91.0	IRGC120961
e069425a.0	IRGC120965
a358fb3f.0	IRGC120966
14dc0f9b.0	IRGC120969
395653ad.0	IRGC120978
3476f3f1.0	IRGC120995
1ec6c35b.0	IRGC120999
2bca2f34.0	IRGC121000
9a5569b2.0	IRGC121004
2aa697f5.0	IRGC121007
66391666.0	IRGC121008
52b7f6cb.0	IRGC121009
90bc17da.0	IRGC121013
832b2be7.0	IRGC121017
04aca4b5.0	IRGC121018
66b6164a.0	IRGC121026
2c7fdb9e.0	IRGC121033
f523a01d.0	IRGC121036
a8cecc0d.0	IRGC121046
4a76097c.0	IRGC121055
9651d67d.0	IRGC121056
727d7321.0	IRGC121057
2bfcbe44.0	IRGC121058
8a1459b3.0	IRGC121060
910177dc.0	IRGC121067
130a948e.0	IRGC121071
471e3f20.0	IRGC121078
65329b91.0	IRGC121096
1580b445.0	IRGC121097
921baacd.0	IRGC121107
c4b1ffcf.0	IRGC121108
6fe1d5f1.0	IRGC121109
0ac8b40d.0	IRGC121112
d9812864.0	IRGC121114
b1d2a9e0.0	IRGC121117
a6888b79.0	IRGC121120
166fad80.0	IRGC121123
b598fb70.0	IRGC121128
89d2c5a0.0	IRGC121134
ce24c687.0	IRGC121135
e9a738b5.0	IRGC121145
43c32b7b.0	IRGC121148
d64eaed2.0	IRGC121150
994ddbe2.0	IRGC121155
740ad2ae.0	IRGC121174
a7398760.0	IRGC121181
84cbb57e.0	IRGC121185
718e09f3.0	IRGC121186
3333a362.0	IRGC121187
572bf96e.0	IRGC121197
6c5fca8b.0	IRGC121205
d9a92db4.0	IRGC121206
8fa373e8.0	IRGC121207
f8fbb82d.0	IRGC121220
d1b2db53.0	IRGC121232
e6b40416.0	IRGC121234
a7596568.0	IRGC121238
a65ecc2d.0	IRGC121252
895a45e2.0	IRGC121272
1ba4a715.0	IRGC121298
deaa5daa.0	IRGC121324
450597f4.0	IRGC121331
add976cd.0	IRGC121335
df3c89f8.0	IRGC121376
2b962329.0	IRGC121380
1865f890.0	IRGC121382
dbd7a43d.0	IRGC121473
6302479a.0	IRGC121495
5776533f.0	IRGC121588
6ac8c69b.0	IRGC121590
eaa3a28a.0	IRGC121598
1e5e8456.0	IRGC121605
f83df5f5.0	IRGC121711
8609fb0e.0	IRGC121913
4085f2b3.0	IRGC121945
b7c2bd90.0	IRGC124390
c73dddeb.0	IRGC127010
54338509.0	IRGC120850
794cc33e.0	IRGC121220
2825323a.0	IRGC117275
59581b9f.0	IRGC117278
ae1b82e6.0	IRGC117281
535588f1.0	IRGC117447
a6d8f1fd.0	IRGC117453
f40ea464.0	IRGC117454
246b16b0.0	IRGC117455
fb625f89.0	IRGC117460
e4ddf191.0	IRGC117470
a956de76.0	IRGC117478
78c5168c.0	IRGC117501
a781e5d1.0	IRGC117520
df968fc8.0	IRGC117521
3fe1c922.0	IRGC117525
f3db79bb.0	IRGC117533
44fe4cf1.0	IRGC117545
9e686ce5.0	IRGC117547
0952e121.0	IRGC117549
c51aa555.0	IRGC117559
99ab52cd.0	IRGC117564
6ac05b0a.0	IRGC117567
0745f14c.0	IRGC117574
503b79f9.0	IRGC117587
41de9a0c.0	IRGC120850
f8dfc8a5.0	IRGC120856
533385bb.0	IRGC120861
7f0e7041.0	IRGC120862
401f340d.0	IRGC120863
4506b36e.0	IRGC120871
fe614ecb.0	IRGC120879
7063594d.0	IRGC120880
747c3445.0	IRGC120892
bc700e39.0	IRGC120893
9b0fc0d3.0	IRGC120895
e335d59d.0	IRGC120903
bada3969.0	IRGC120904
b961cc90.0	IRGC120905
818c0d72.0	IRGC120909
77ecc745.0	IRGC120913
f889e421.0	IRGC120914
8b7a6e69.0	IRGC120916
df7be360.0	IRGC120918
0ba66977.0	IRGC120919
c7247a65.0	IRGC120924
e42dd51d.0	IRGC120930
f293665e.0	IRGC120939
c1feb57b.0	IRGC120947
e702289a.0	IRGC120951
78cdb3f3.0	IRGC120952
19a62cda.0	IRGC120959
3d3f5b4e.0	IRGC120962
6239d858.0	IRGC120964
6a7a899f.0	IRGC120970
d7e9eece.0	IRGC120971
cd0832b9.0	IRGC120972
bf19b73d.0	IRGC120973
d4f79343.0	IRGC120974
2ce7b56f.0	IRGC120976
27aa24f8.0	IRGC120977
228b186f.0	IRGC120979
0c1b0a01.0	IRGC120981
f9fb837b.0	IRGC120982
e76ce267.0	IRGC120983
db0b4169.0	IRGC120984
3afe78bc.0	IRGC120985
fd96414a.0	IRGC120988
60880c40.0	IRGC121002
e2a05b13.0	IRGC121010
ae03e236.0	IRGC121011
de22acec.0	IRGC121015
634135c7.0	IRGC121019
b33995e3.0	IRGC121020
45d4a152.0	IRGC121023
aa6cd0c1.0	IRGC121024
d61197d3.0	IRGC121027
d3810214.0	IRGC121028
bda42cef.0	IRGC121030
a6134210.0	IRGC121034
5de1c893.0	IRGC121035
5325e87e.0	IRGC121039
35c96b1f.0	IRGC121041
8e7fb380.0	IRGC121042
d2dd5d08.0	IRGC121044
bcd95bfa.0	IRGC121045
3051c486.0	IRGC121049
bc3193ab.0	IRGC121053
830501be.0	IRGC121059
51defbb2.0	IRGC121062
b07942ab.0	IRGC121063
98042619.0	IRGC121064
b03c81bb.0	IRGC121066
5730daea.0	IRGC121070
77741eb9.0	IRGC121072
852900ef.0	IRGC121074
527b48fe.0	IRGC121076
1ed60347.0	IRGC121077
b226d714.0	IRGC121080
c1784ffd.0	IRGC121081
911f856a.0	IRGC121082
5efeb5b6.0	IRGC121083
1a2b694e.0	IRGC121085
aca14ce9.0	IRGC121087
f276895c.0	IRGC121088
a79461d6.0	IRGC121089
70929367.0	IRGC121090
3df0675e.0	IRGC121091
47c2ea40.0	IRGC121092
ddaead61.0	IRGC121094
7d53852b.0	IRGC121095
13199c21.0	IRGC121098
3f47082d.0	IRGC121099
e1838272.0	IRGC121104
4387b815.0	IRGC121105
946e0202.0	IRGC121106
522427a2.0	IRGC121110
db083205.0	IRGC121118
869b040a.0	IRGC121122
a7ba1ad9.0	IRGC121124
ae012399.0	IRGC121131
20ae61ed.0	IRGC121137
61544ce0.0	IRGC121139
e04883b4.0	IRGC121140
18beb528.0	IRGC121142
13bb91c9.0	IRGC121146
46ad8f19.0	IRGC121147
1cdcc77d.0	IRGC121156
f790c97d.0	IRGC121157
68b91064.0	IRGC121158
6cf8dce4.0	IRGC121159
4901f055.0	IRGC121161
fe9ef786.0	IRGC121162
c86d6702.0	IRGC121163
60121701.0	IRGC121164
59afa5e3.0	IRGC121165
1d922c45.0	IRGC121166
e578ea0c.0	IRGC121170
9b5b0179.0	IRGC121171
2c665a9f.0	IRGC121172
82e8b7f7.0	IRGC121176
3afaf3d8.0	IRGC121184
7bbcbeed.0	IRGC121201
ce7eb496.0	IRGC121217
2eafa96f.0	IRGC121225
64f24c90.0	IRGC121227
4d01f7da.0	IRGC121228
fd9d3be2.0	IRGC121236
11b25cca.0	IRGC121237
9c62b49e.0	IRGC121244
9fc5a210.0	IRGC121245
819088ea.0	IRGC121247
f7e1ce6e.0	IRGC121253
910bc82b.0	IRGC121254
bea7cbcf.0	IRGC121258
63bfa532.0	IRGC121261
cc8e7019.0	IRGC121263
20ce1114.0	IRGC121283
d8b43d1a.0	IRGC121297
9cbb223a.0	IRGC121313
b1e24184.0	IRGC121325
780db140.0	IRGC121332
a015f601.0	IRGC121349
89112d02.0	IRGC121353
0499f6f2.0	IRGC121388
4c343737.0	IRGC121390
9c63ad54.0	IRGC121392
1b0049fa.0	IRGC121400
fd27d1db.0	IRGC121406
3728a9ec.0	IRGC121411
bc38c3cf.0	IRGC121418
44510ad9.0	IRGC121420
e1d9a122.0	IRGC121421
e5c93e20.0	IRGC121422
898b1e62.0	IRGC121430
f5f3d6ea.0	IRGC121434
97aefbde.0	IRGC121438
2cdab92c.0	IRGC121441
729756e4.0	IRGC121446
31d0e4b2.0	IRGC121448
189977a6.0	IRGC121456
b4b4df33.0	IRGC121477
8f2e4ad5.0	IRGC121479
eec8e16c.0	IRGC121503
6bcd80c9.0	IRGC121514
6fb127b9.0	IRGC121515
c8fc9010.0	IRGC121521
2a4742a1.0	IRGC121527
0bcf4fb2.0	IRGC121528
fdbd830a.0	IRGC121532
addc58a4.0	IRGC121555
ab4a346a.0	IRGC121560
c7379ee6.0	IRGC121591
dbd6c824.0	IRGC121596
9e44e293.0	IRGC121597
cbd8bb9a.0	IRGC121604
e2799ba2.0	IRGC121608
663dd736.0	IRGC121611
d494ff24.0	IRGC121612
4483db02.0	IRGC121621
8adcdf69.0	IRGC121622
4874cc49.0	IRGC121623
96ebe5d3.0	IRGC121627
3e2c5931.0	IRGC121634
3573bee5.0	IRGC121641
62a933c9.0	IRGC121642
1cfc70d3.0	IRGC121643
149bf2cd.0	IRGC121647
0222c8da.0	IRGC121650
97859daf.0	IRGC121651
222c529f.0	IRGC121660
cb0723a4.0	IRGC121663
596109a8.0	IRGC121671
91e82677.0	IRGC121674
148de2ee.0	IRGC121679
5dc70773.0	IRGC121683
68e4cbcd.0	IRGC121684
76225cef.0	IRGC121689
c400d660.0	IRGC121691
7f479d51.0	IRGC121705
140121b2.0	IRGC121708
17979475.0	IRGC121725
ee58d650.0	IRGC121738
04a06fb8.0	IRGC121748
d9693870.0	IRGC121751
a053129e.0	IRGC121752
1e41c2df.0	IRGC121753
bce60c1a.0	IRGC121759
e2ad1f9f.0	IRGC121760
9ce034a1.0	IRGC121771
4a23e300.0	IRGC121774
e048f5ff.0	IRGC121778
c6ed0a6f.0	IRGC121785
013ef6b2.0	IRGC121799
1abb6b2c.0	IRGC121808
e0f095ac.0	IRGC121823
7ae14817.0	IRGC121826
04a9a633.0	IRGC121827
41079769.0	IRGC121829
33c78350.0	IRGC121832
8c7826c2.0	IRGC121834
e873af9d.0	IRGC121835
b95ce243.0	IRGC121839
31ee2e47.0	IRGC121151
a5ef5ab7.0	IRGC121846
3bbad6c8.0	IRGC121847
5975119a.0	IRGC121850
5872a595.0	IRGC121851
9660537c.0	IRGC121853
7bd3ab8f.0	IRGC121854
23e72f6e.0	IRGC121855
5101c870.0	IRGC121857
a494023e.0	IRGC121863
32eff077.0	IRGC121868
d2322ff7.0	IRGC121870
d8f93ae8.0	IRGC121871
1f8b989f.0	IRGC121872
be74ca99.0	IRGC121878
e04809e7.0	IRGC121881
773db8bf.0	IRGC121884
a6e508e5.0	IRGC121885
7fd2755e.0	IRGC121887
e279558c.0	IRGC121889
5d627b54.0	IRGC121892
8ae72fd7.0	IRGC121893
bfe078cd.0	IRGC121894
afc2c689.0	IRGC121895
83c4ddfd.0	IRGC121912
d0c152b0.0	IRGC121916
429e439a.0	IRGC121919
36bb744b.0	IRGC121920
b41ea6b3.0	IRGC121921
59feaf0f.0	IRGC121922
4d5bbf08.0	IRGC121928
2aee3efb.0	IRGC121929
4ab24252.0	IRGC121934
c35a8e46.0	IRGC121936
c52e90d8.0	IRGC121941
ab2b15a5.0	IRGC121963
87a1bcba.0	IRGC121965
324905f7.0	IRGC121970
08e0302b.0	IRGC122000
fd0165e0.0	IRGC122011
c979ccb5.0	IRGC122025
0634f5e4.0	IRGC122029
52650be2.0	IRGC122042
dcd0303e.0	IRGC122047
4f15d8d7.0	IRGC122076
435c63e3.0	IRGC122088
f4ced436.0	IRGC122089
99dc35c0.0	IRGC122090
de58a972.0	IRGC122091
4f531512.0	IRGC122092
1d7b66ea.0	IRGC122093
435bedf1.0	IRGC122098
6c6075ef.0	IRGC122099
1259ff35.0	IRGC122111
55883d18.0	IRGC122112
1b9287de.0	IRGC122140
b9664b3f.0	IRGC122156
cbe9c062.0	IRGC122159
e047a0cf.0	IRGC122179
e08d59cf.0	IRGC122181
98428aae.0	IRGC122206
8278a099.0	IRGC122232
31686493.0	IRGC122236
441fd56b.0	IRGC122239
0c5f565a.0	IRGC122242
0c1db998.0	IRGC122255
79010787.0	IRGC122258
8ae7984c.0	IRGC122272
633058c9.0	IRGC122283
34af0d02.0	IRGC122284
c4aeea84.0	IRGC122285
7a6814b3.0	IRGC122286
9546bb86.0	IRGC122287
da672708.0	IRGC122288
90a37af1.0	IRGC122289
11807362.0	IRGC122290
1d6c32b7.0	IRGC122291
ab8d68e9.0	IRGC122292
971603cb.0	IRGC122293
aadd5332.0	IRGC122294
a9c0d5ac.0	IRGC122295
babb1203.0	IRGC122296
f817e447.0	IRGC122297
2dc11592.0	IRGC122298
848c12df.0	IRGC122399
0bf97c86.0	IRGC124377
0f0dc04a.0	IRGC124380
cce3901c.0	IRGC124386
928a8bde.0	IRGC124389
edd916ea.0	IRGC124392
ebb77186.0	IRGC124394
c329b56b.0	IRGC124396
4e05537d.0	IRGC124401
42b1abc7.0	IRGC124404
9fcc2af2.0	IRGC124405
69c2299e.0	IRGC124407
1bba5319.0	IRGC124413
953d8cf4.0	IRGC124416
a1260394.0	IRGC124421
2c12e583.0	IRGC124424
b8626bf8.0	IRGC124426
7743e15d.0	IRGC124427
e41fa5d2.0	IRGC124485
f75b18e9.0	IRGC124494
ed44d54e.0	IRGC124499
4e896f23.0	IRGC124500
8928fc16.0	IRGC126349
c0847e25.0	IRGC126350
1ae6a2eb.0	IRGC127007
62b3c9db.0	IRGC131922
c4e20dc8.0	IRGC127011
1e3bb322.0	IRGC127016
9fc091eb.0	IRGC117453
e05dbbf3.0	IRGC117478
e17982cd.0	IRGC117520
43f72773.0	IRGC117525
e709ab81.0	IRGC117533
9a9187e6.0	IRGC124483
0c31dba2.0	IRGC124458
b540a8fc.0	IRGC124449
4a424ab9.0	IRGC124489
21068151.0	NA
6512e619.0	IRGC124459
4a593fda.0	NA
a5f000cd.0	IRGC124496
30ff4a1b.0	IRGC124466
9f25661e.0	IRGC124502
80ff25d4.0	IRGC124460
953d0397.0	IRGC124446
974cea6c.0	IRGC124463
498a66b3.0	NA
04735a65.0	IRGC124465
b6692a5b.0	IRGC124398
fb149ca1.0	IRGC124462
29d2b2aa.0	IRGC124472
703716b9.0	IRGC124477
5cf44264.0	IRGC124479
f5182187.0	IRGC124447
cc12ca1b.0	NA
de6a5a81.0	IRGC126999
d3eeb956.0	IRGC124383
6088d970.0	IRGC124409
f0a73e07.0	IRGC124388
28ede8e8.0	IRGC124379
c3150884.0	IRGC127009
3529679a.0	IRGC117420
f168ab38.0	IRGC117483
2dfc3e8b.0	IRGC117512
213f2bce.0	IRGC117553
7c7182ae.0	IRGC121183
8f99b9e2.0	IRGC121204
edb1d7eb.0	IRGC121213
5dbf5fd5.0	IRGC121218
99d33763.0	IRGC121219
f6801eb5.0	IRGC121222
d10e2929.0	IRGC121226
c095319d.0	IRGC121239
a9ca5363.0	IRGC121248
c840a160.0	IRGC121249
7834674a.0	IRGC121267
c3d09289.0	IRGC121268
997c0d3b.0	IRGC121279
c87be487.0	IRGC121280
1cc8db07.0	IRGC121281
c7913661.0	IRGC121282
bc8629dd.0	IRGC121286
7f6b8301.0	IRGC121289
64034269.0	IRGC121303
0555b0dd.0	IRGC121304
a85f295d.0	IRGC121305
c54cc672.0	IRGC121309
2973ce77.0	IRGC121326
413a4d18.0	IRGC121334
02e7f0f8.0	IRGC121338
6105fdd6.0	IRGC121340
de954805.0	IRGC121345
75d4477a.0	IRGC121351
b1032d17.0	IRGC121354
c111198a.0	IRGC121355
18741236.0	IRGC121356
c3b10bc8.0	IRGC121357
da21922c.0	IRGC121358
ada99965.0	IRGC121367
feb86631.0	IRGC121370
66c5c186.0	IRGC121374
45388f1b.0	IRGC121389
7860cd51.0	IRGC121397
9605d939.0	IRGC121402
bc3dcd2c.0	IRGC121403
71ad2583.0	IRGC121415
960b4fca.0	IRGC121436
15b45ca0.0	IRGC121439
281fe84b.0	IRGC121442
178d96de.0	IRGC121451
3006e778.0	IRGC121452
6461d175.0	IRGC121455
6bae9567.0	IRGC121457
6e1c3c36.0	IRGC121458
d6eadc4d.0	IRGC121494
850b5257.0	IRGC121501
5c0c6c6a.0	IRGC121502
1f505831.0	IRGC121504
d0494145.0	IRGC121505
773d6ecf.0	IRGC121508
f8185856.0	IRGC121513
6e558caa.0	IRGC121516
86e65036.0	IRGC121517
78eec49e.0	IRGC121520
3f0e6324.0	IRGC121522
0e503408.0	IRGC121530
f9bd9539.0	IRGC121535
96e53e77.0	IRGC121543
1d50b9fa.0	IRGC121544
cd98441c.0	IRGC121548
14d89242.0	IRGC121549
74c2e8af.0	IRGC121550
3a0ba81b.0	IRGC121551
6411dbe6.0	IRGC121552
0cf4ae7f.0	IRGC121554
13bb23ba.0	IRGC121561
4a887b37.0	IRGC121562
2bc2b57b.0	IRGC121565
e7f60923.0	IRGC121566
c08a700a.0	IRGC121568
225b17eb.0	IRGC121571
d94e2d1b.0	IRGC121572
3827f0a4.0	IRGC121574
115e701d.0	IRGC121575
950ba1f2.0	IRGC121578
a628fcf6.0	IRGC121579
260c1d61.0	IRGC121585
ca2d28f0.0	IRGC121586
7b03c5a3.0	IRGC121587
392738ed.0	IRGC121592
88b9653a.0	IRGC121603
529e807c.0	IRGC121640
cda1ae58.0	IRGC121644
5d3d041f.0	IRGC121667
49a3b897.0	IRGC121678
5e25caa7.0	IRGC121688
e7072003.0	IRGC121701
c0388dd7.0	IRGC121704
c339ae6b.0	IRGC121710
4ac9b635.0	IRGC121712
73cec4b9.0	IRGC121719
4ee5710b.0	IRGC121720
fc35144a.0	IRGC121723
95177719.0	IRGC121726
dcf9ec66.0	IRGC121731
f9c6549d.0	IRGC121733
6f2e8d2d.0	IRGC121780
50d80437.0	IRGC121784
b61072f8.0	IRGC121789
588ae055.0	IRGC121790
ec2ea6d9.0	IRGC121800
2d661c20.0	IRGC121806
842bbc1f.0	IRGC121813
68f6c96b.0	IRGC121815
e56c4dc8.0	IRGC121822
08beaab3.0	IRGC121824
2ece01ea.0	IRGC121860
3343a8d0.0	IRGC121866
5fbef737.0	IRGC121923
597682fb.0	IRGC121924
3be0177e.0	IRGC121943
4d7959b3.0	IRGC124451
c8349b51.0	IRGC127003
6db9741e.0	IRGC117512
669c0aed.0	NA
65e9acfc.0	IRGC127020
722f3e58.0	IRGC131925
e42b8512.0	IRGC131912
5cbe4be7.0	IRGC124493
a9272c91.0	IRGC117440
88f41259.0	IRGC117451
82493f30.0	IRGC117517
5a36ef57.0	IRGC117528
d66638c8.0	IRGC117555
028ac805.0	IRGC117560
f4563383.0	IRGC117568
760b308a.0	IRGC117571
fe449c4c.0	IRGC117596
616800eb.0	IRGC121182
dec26745.0	IRGC121190
f6f7a2af.0	IRGC121191
0b663120.0	IRGC121192
72bb892f.0	IRGC121193
e30161a0.0	IRGC121195
3b8476cc.0	IRGC121196
9b328716.0	IRGC121202
d4ba0ebd.0	IRGC121211
cb06b36a.0	IRGC121216
744e9c3f.0	IRGC121240
ae1f0e2f.0	IRGC121241
2fd4cc75.0	IRGC121278
32e5a163.0	IRGC121285
538f034b.0	IRGC121290
43f1de28.0	IRGC121293
1c63883f.0	IRGC121300
b25f861d.0	IRGC121301
cc58799c.0	IRGC121302
6c2404e4.0	IRGC121314
ef1ef67d.0	IRGC121315
92192a8f.0	IRGC121328
7069a48a.0	IRGC121339
a4196842.0	IRGC121341
461d0329.0	IRGC121346
05b4c5f5.0	IRGC121359
72dd606d.0	IRGC121360
f437902b.0	IRGC121361
de55def7.0	IRGC121362
ce609ee5.0	IRGC121363
cd9e2376.0	IRGC121365
f6c35d4d.0	IRGC121368
d81713a6.0	IRGC121373
13582673.0	IRGC121385
1de0e087.0	IRGC121391
9b4d0a80.0	IRGC121395
cd33864f.0	IRGC121396
7578b606.0	IRGC121398
8bef80bb.0	IRGC121399
0497a90e.0	IRGC121404
8b3243d2.0	IRGC121409
470f6231.0	IRGC121410
a23d8ef5.0	IRGC121412
662c51d5.0	IRGC121423
8074b9da.0	IRGC121424
b24c2e19.0	IRGC121427
f9c63410.0	IRGC121428
f105793e.0	IRGC121433
071cf19e.0	IRGC121453
7d71b69f.0	IRGC121461
9ef9cabb.0	IRGC121463
4187b98c.0	IRGC121464
a078af6b.0	IRGC121475
daeaa296.0	IRGC121482
5b46a23b.0	IRGC121483
599b7524.0	IRGC121488
d0bf7f1a.0	IRGC121490
e349f491.0	IRGC121496
d809159c.0	IRGC121510
1e443ba8.0	IRGC121523
d241d0cb.0	IRGC121524
422f0805.0	IRGC121525
9632b269.0	IRGC121526
b35ef751.0	IRGC121529
cb0c4d54.0	IRGC121531
c411a1bd.0	IRGC121537
66640ece.0	IRGC121558
dd1277e6.0	IRGC121567
cd9a7003.0	IRGC121569
4c13a3a3.0	IRGC121573
bf3633e6.0	IRGC121583
1144d378.0	IRGC121600
f4a6a2df.0	IRGC121613
37226151.0	IRGC121625
19150230.0	IRGC121632
e4833157.0	IRGC121635
1c2c05d9.0	IRGC121646
7761515d.0	IRGC121648
00d9174a.0	IRGC121656
26fb842f.0	IRGC121658
53f2d44b.0	IRGC121664
84e1a141.0	IRGC121665
25382ab4.0	IRGC121668
72fe6215.0	IRGC121670
3f2a659c.0	IRGC121672
b91c909a.0	IRGC121682
ba0e5693.0	IRGC121685
e5b216b3.0	IRGC121686
79ec00de.0	IRGC121694
4ddb15a7.0	IRGC121696
aaddf7f6.0	IRGC121697
00794e86.0	IRGC121698
eb20d6a5.0	IRGC121699
b77b92ec.0	IRGC121700
74b35ce8.0	IRGC121702
b8022233.0	IRGC121703
d4e5155a.0	IRGC121706
510a09e9.0	IRGC121713
fc0fafc3.0	IRGC121715
2fbd0486.0	IRGC121722
a64300f9.0	IRGC121727
9bdaf6eb.0	IRGC121728
67f791c4.0	IRGC121730
4cbb1d88.0	IRGC121732
bdc4ff2b.0	IRGC121734
afaa60ca.0	IRGC121735
0fee898f.0	IRGC121736
26835683.0	IRGC121737
3d8fb59c.0	IRGC121740
eac6eccb.0	IRGC121741
78d66b52.0	IRGC121742
9d1e93a6.0	IRGC121744
ea93ea6b.0	IRGC121746
a4d7d646.0	IRGC121747
2a7942f9.0	IRGC121749
93099d07.0	IRGC121754
98d19fcb.0	IRGC121755
080cb61d.0	IRGC121761
fb76a962.0	IRGC121762
4040faf1.0	IRGC121763
58e181d5.0	IRGC121764
edc86429.0	IRGC121765
2276ed84.0	IRGC121766
a302d3e9.0	IRGC121767
fe887bb9.0	IRGC121768
02275e26.0	IRGC121769
8a2423c0.0	IRGC121770
286d2883.0	IRGC121772
c50a6179.0	IRGC121775
a3843945.0	IRGC121776
727ccfb0.0	IRGC121777
73302985.0	IRGC121779
a63aa2c0.0	IRGC121782
c5065b98.0	IRGC121787
1deaab52.0	IRGC121791
ef6e94e2.0	IRGC121793
012f96c4.0	IRGC121794
e1a2638e.0	IRGC121796
121d1c4c.0	IRGC121801
dc4ecf81.0	IRGC121802
e3fc5497.0	IRGC121803
181bf46e.0	IRGC121804
a51b2a39.0	IRGC121805
2a7cba52.0	IRGC121809
e06cb6c5.0	IRGC121810
4c99061a.0	IRGC121825
7e8cbe08.0	IRGC121828
012f5783.0	IRGC121833
1a01d51e.0	IRGC121837
0af4494d.0	IRGC121838
96235a69.0	IRGC121843
f6ae871c.0	IRGC121844
f891c0de.0	IRGC121859
d9659299.0	IRGC121873
fd1ba9ba.0	IRGC121874
c949dc7c.0	IRGC121875
d2a73c99.0	IRGC121876
44a4883f.0	IRGC121882
2bf966f7.0	IRGC121903
82e17a03.0	IRGC121904
7f341165.0	IRGC121905
d45d02c6.0	IRGC121906
f8d6334a.0	IRGC121907
07990ed9.0	IRGC121908
b68fc524.0	IRGC121910
07fd6392.0	IRGC121925
5c60aacf.0	IRGC121926
dc353d6b.0	IRGC121927
fc730730.0	IRGC121930
83958354.0	IRGC121931
580cdd2c.0	IRGC121932
95c8dd01.0	IRGC121933
23b0b44c.0	IRGC121938
7c86efa6.0	IRGC121939
5f6dacad.0	IRGC121940
5b885380.0	IRGC122014
7af9f4a0.0	IRGC122018
5c045944.0	IRGC122021
6e49e6e7.0	IRGC122027
22875c56.0	IRGC122031
09091c06.0	IRGC122039
7504add9.0	IRGC122052
2257c553.0	IRGC122063
e22c7949.0	IRGC122072
792ac651.0	IRGC122075
e7398f01.0	IRGC122080
af014bc6.0	IRGC122095
1e0d4903.0	IRGC122096
c99e3bb1.0	IRGC122101
5a93ec29.0	IRGC122103
b0565558.0	IRGC122104
5c004033.0	IRGC122105
0e85ef93.0	IRGC122106
bf8a3e1d.0	IRGC122107
6df8173f.0	IRGC122108
2793c2ae.0	IRGC122109
7b0d63f5.0	IRGC122110
2783f020.0	IRGC122114
62fc3268.0	IRGC122115
79f5efca.0	IRGC122119
264ca5bc.0	IRGC122120
094ba8c6.0	IRGC122134
9e6db356.0	IRGC122135
dd3201c5.0	IRGC122172
1f60a36d.0	IRGC122185
fe21ae22.0	IRGC122188
32b946c6.0	IRGC122212
47a38852.0	IRGC122215
1ddd092f.0	IRGC122262
8d08169c.0	IRGC122270
3f191e83.0	IRGC122275
05a70989.0	IRGC122276
29996530.0	IRGC122277
cb12ee94.0	IRGC122278
45db86ce.0	IRGC122282
bd119a75.0	IRGC124461
e24c23cc.0	IRGC124464
f3b98222.0	IRGC124482
30b44a71.0	IRGC124490
87bafa82.0	IRGC124501
5a6e020b.0	IRGC121211
a4e0e5ae.0	IRGC124456
738e30d3.0	IRGC124471
424dfafe.0	IRGC124469
606745be.0	IRGC126973
e15170c7.0	NA
7661c797.0	IRGC124470
1643f29f.0	IRGC124486
71271947.0	IRGC124468
985c5d71.0	IRGC124495
3b04fa79.0	IRGC127013
9174d0f8.0	IRGC124484
9967e362.0	IRGC124457
973db90a.0	IRGC124476
b96d2f2a.0	NA
937cf925.0	IRGC124481
17ffde63.0	NA
3bce9cbd.0	IRGC127015
4a4f7bcf.0	IRGC127024
ec39e321.0	IRGC127018
5476c80b.0	NA
ce40e92e.0	IRGC124453
615bc0c5.0	IRGC124498
