## Supplementary material for "Low additive genetic variation in a trait under selection in domesticated rice": Raw phenotype data

Other.accession.ID	index	Sample.set	Accession.name	HDRA.genotype.assay.ID	GSOR.ID	IRGC.ID	Country.of.origin	Species	fastStructure.subpopulation.call	fastStructure.percent.ancestry	Predicted.percent.error.in.HDRA.SNP.calls	Percent.heterozygous.SNPs.called.in.sample	X..similarity.if.duplicate.sample	Note
NSFTV185	1.00	RDP1	British Honduras Creole	c97be7ae.0	GSOR301176	IRGC117668	Belize	O. sativa	tropical-japonica	1.00	0.50	0.30
NSFTV274	2.00	RDP1	Padi Pagalong	7dba928e.0	GSOR301264	IRGC117836	Malaysia	O. sativa	tropical-japonica	1.00	0.60	0.30
NSFTV7	3.00	RDP1	Arias	e37be9e5.0	GSOR301007	IRGC126381	Indonesia	O. sativa	tropical-japonica	1.00	0.60	0.40
NSFTV183	4.00	RDP1	Boa Vista	c08a5ea2.0	GSOR301174	IRGC117664	El Salvador	O. sativa	tropical-japonica	1.00	0.60	0.40
NSFTV120	5.00	RDP1	OS6	8e6220e5.0	GSOR301112	IRGC117831	Nigeria	O. sativa	tropical-japonica	1.00	0.60	0.50
NSFTV147	6.00	RDP1	Sinampaga Selection	48b4f132.0	GSOR301138	IRGC117890	Philippines	O. sativa	tropical-japonica	1.00	0.60	0.50
NSFTV195	7.00	RDP1	IRAT 13	3c10a4b8.0	GSOR301186	IRGC117760	Cote d'Ivoire	O. sativa	tropical-japonica	1.00	0.60	0.50
NSFTV285	8.00	RDP1	Tox 782-20-1	9baa653c.0	GSOR301275	IRGC117920	Nigeria	O. sativa	tropical-japonica	1.00	0.60	0.50
NSFTV375	9.00	RDP1	Upland	9aa2c28a.0	GSOR301396	IRGC126396	Ponape Island, Micronesia	O. sativa	tropical-japonica	1.00	0.70	0.40
NSFTV54	10.00	RDP1	Fortuna	6334433.00	GSOR301050	IRGC117736	United States	O. sativa	tropical-japonica	1.00	0.80	0.40
NSFTV207	11.00	RDP1	Sigadis	d628ec3a.0	GSOR301198	IRGC117889	Indonesia	O. sativa	indica	1.00	0.50	0.40
NSFTV90	12.00	RDP1	Kiang-Chou-Chiu	743f41c1.0	GSOR301082	IRGC117784	Taiwan	O. sativa	indica	1.00	0.60	0.50
NSFTV337	13.00	RDP1	Sabharaj	a7bec464.0	GSOR301327	IRGC117871	Bangladesh	O. sativa	indica	1.00	0.70	0.60
NSFTV141	14.00	RDP1	Seratoes Hari	a8319fc6.0	GSOR301132	IRGC117880	Indonesia	O. sativa	indica	1.00	0.70	0.70
NSFTV43	15.00	RDP1	Dee Geo Woo Gen	e5951598.0	GSOR301040	IRGC117705	Taiwan	O. sativa	indica	1.00	0.80	0.60
NSFTV252	16.00	RDP1	Djimoron	56f5103e.0	GSOR301242	IRGC117713	Guinea	O. sativa	indica	1.00	0.80	0.80
NSFTV137	17.00	RDP1	RTS14	8653bbdb.0	GSOR301128	IRGC117622	Vietnam	O. sativa	indica	1.00	0.90	0.60
NSFTV339	18.00	RDP1	Yodanya	b3a301ea.0	GSOR301329	IRGC117940	Myanmar	O. sativa	indica	1.00	0.90	0.60
NSFTV385	19.00	RDP1	Nira	3b25c24f.0	GSOR301368	IRGC117821	United States	O. sativa	indica	1.00	0.90	0.60
NSFTV299	20.00	RDP1	SML 242	07f246bb.0	GSOR301289	IRGC117625	Suriname	O. sativa	indica	1.00	0.90	0.70
NSFTV261	21.00	RDP1	Shim Balte	ceb798a3.0	GSOR301251	IRGC117883	Iraq	O. sativa	aus	1.00	0.60	0.60
NSFTV317	22.00	RDP1	DJ 123	b956dfb5.0	GSOR301307	IRGC117711	Bangladesh	O. sativa	aus	1.00	0.60	0.60
NSFTV18	23.00	RDP1	BJ 1	cbd6b346.0	GSOR301016	IRGC117661	India	O. sativa	aus	1.00	0.70	0.60
NSFTV228	24.00	RDP1	CA 902/B/2/1	195567bf.0	GSOR301219	IRGC117673	Chad	O. sativa	aus	1.00	0.70	0.60
NSFTV346	25.00	RDP1	Karkati 87	80fc89ae.0	GSOR301336	IRGC117778	Bangladesh	O. sativa	aus	1.00	0.70	0.60
NSFTV359	26.00	RDP1	Surjamkuhi	c86f37d0.0	GSOR301347	IRGC117899	India	O. sativa	aus	1.00	0.80	0.60
NSFTV319	27.00	RDP1	DK 12	c7aeb39f.0	GSOR301309	IRGC117714	Bangladesh	O. sativa	aus	1.00	0.80	0.70
NSFTV322	28.00	RDP1	DM 59	72cef953.0	GSOR301312	IRGC117717	Bangladesh	O. sativa	aus	1.00	0.80	0.70
NSFTV131	29.00	RDP1	Phudugey	d09d62e7.0	GSOR301122	IRGC117850	Bhutan	O. sativa	aus	1.00	0.80	0.80
NSFTV28	30.00	RDP1	Champa Tong 54	b6701089.0	GSOR301026	IRGC117680	Thailand	O. sativa	aus	1.00	0.90	0.70
NSFTV198	31.00	RDP1	Leah	818143d8.0	GSOR301189	IRGC117801	United States	O. sativa	tropical-japonica	0.82	0.70	0.50
NSFTV75	32.00	RDP1	Jambu	b0816082.0	GSOR301068	IRGC117764	Indonesia	O. sativa	tropical-japonica	0.79	2.60	2.60
NSFTV251	33.00	RDP1	H256-76-1-1-1	f25ad349.0	GSOR301241	IRGC121652	Argentina	O. sativa	tropical-japonica	0.89	0.70	0.50
NSFTV390	34.00	RDP1	CI 11026	5c592759.0	GSOR301373	IRGC117690	United States	O. sativa	admixed	1.00	2.30	6.90
NSFTV279	35.00	RDP1	Kon Suito	642238d9.0	GSOR301269	IRGC117788	Mongolia	O. sativa	admixed	1.00	8.00	48.00
NSFTV272	36.00	RDP1	923.00	c7301040.0	GSOR301262	IRGC126353	Madagascar	O. sativa	admixed	1.00	3.40	2.80
